# First genome-wide association study of non-severe malaria in two birth cohorts in Benin

**DOI:** 10.1101/483859

**Authors:** Jacqueline Milet, Anne Boland, Pierre Luisi, Audrey Sabbagh, Ibrahim Sadissou, Paulin Sonon, Nadia Domingo, Friso Palstra, Laure Gineau, David Courtin, Achille Massougbodji, André Garcia, Jean-François Deleuze, Hervé Perdry

## Abstract

Recent research efforts to identify genes involved in malaria susceptibility using genome-wide approaches have focused on severe malaria. Here we present the first GWAS on non-severe malaria designed to identify genetic variants involved in innate immunity or innate resistance mechanisms. Our study was performed on two cohorts of infants from southern Benin (525 and 250 individuals respectively) closely followed from birth to 18-24 months of age, with an assessment of a space-and time-dependent environmental risk of exposure. Both the recurrence of mild malaria attacks and the recurrence of malaria infections as a whole (symptomatic and asymptomatic) were considered. Our study highlights a role of *PTPRT*, a tyrosine phosphatase receptor involved in STAT3 pathway and several other genes whose biological functions are relevant in malaria infection. Results shows that GWAS on non-severe malaria can successfully identify new candidate genes and inform physiological mechanisms underlying natural protection against malaria.
