## Supplemental Table 5 for "First genome-wide association study of non-severe malaria in two birth cohorts in Benin"

### Sheet: TableS5_NBAPS_RE_seuil_f
Location	Rsid	A1	A2	Type	P-value	Maf	Estimate	Sd	Function	Gene/neighboring genes	CADD RawScore	PHRED
1:8312313	rs142823868	C	G	imputed	5.99631e-06	0.0560352	0.18522	0.0409188	intergenic	LINC01714(dist=37045),SLC45A1(dist=65832)	-0.213369	0.654
1:20338267	rs1605321	A	G	imputed	1.24169e-07	0.37991	0.0992645	0.0187743	intergenic	PLA2G2A(dist=31335),PLA2G5(dist=58434)	-0.133562	1.117
1:41831911	rs546297301	G	T	imputed	1.20475e-06	0.0132829	0.387077	0.0797298	intronic	FOXO6	2.05839	19.81
1:41902797	rs113366642	G	A	imputed	5.20208e-07	0.0123838	0.427526	0.0851866	intergenic	FOXO6(dist=53534),EDN2(dist=41649)	-0.117378	1.247
1:41911065	rs79155514	G	A	imputed	4.98596e-07	0.0123819	0.428551	0.0852523	intergenic	FOXO6(dist=61802),EDN2(dist=33381)	-0.002122	2.591
1:41915486	rs75470436	T	A	imputed	2.76134e-07	0.0124257	0.445978	0.0867822	intergenic	FOXO6(dist=66223),EDN2(dist=28960)	0.082788	3.979
1:80404067	rs299813	A	T	imputed	8.17628e-06	0.15356	-0.113625	0.0254734	intergenic	ADGRL4(dist=931572),LINC01781(dist=597373)	-0.06468	1.764
1:157901368	rs10908609	A	G	imputed	9.22562e-06	0.110429	-0.130791	0.0294934	ncRNA_intronic	LOC105371458	-0.00609	2.532
2:12869730	rs73199189	G	A	imputed	9.91114e-06	0.0215733	0.28076	0.0635333	intronic	TRIB2	1.00282	13.3
2:12875409	rs73199195	G	A	imputed	7.19984e-06	0.0219305	0.285072	0.063523	intronic	TRIB2	-0.096364	1.435
2:66910587	rs6735417	G	A	genotyped	1.97535e-07	0.183654	-0.124285	0.0238935	ncRNA_intronic	LINC01798	0.129122	4.745
2:66912206	rs79773683	T	G	imputed	3.32666e-07	0.18495	0.121778	0.0238596	ncRNA_intronic	LINC01798	-0.066745	1.741
2:66912734	rs113397134	A	C	imputed	1.92404e-06	0.174392	0.117265	0.0246291	ncRNA_intronic	LINC01798	0.050812	3.442
2:69525923	rs7424376	A	G	imputed	5.64862e-06	0.256615	0.101897	0.0224486	intergenic	ANTXR1(dist=49464),GFPT1(dist=20978)	-0.053743	1.891
2:69526277	rs7597483	A	G	imputed	8.31192e-06	0.258388	0.100144	0.022469	intergenic	ANTXR1(dist=49818),GFPT1(dist=20624)	-0.200463	0.713
2:69526283	rs7571241	G	A	imputed	5.73318e-06	0.256645	0.10184	0.0224515	intergenic	ANTXR1(dist=49824),GFPT1(dist=20618)	-0.010306	2.47
2:69526356	rs7597520	A	C	imputed	5.82585e-06	0.256614	0.101806	0.0224608	intergenic	ANTXR1(dist=49897),GFPT1(dist=20545)	0.14144	4.942
2:69526360	rs7597522	A	G	imputed	5.86202e-06	0.256623	0.101782	0.0224619	intergenic	ANTXR1(dist=49901),GFPT1(dist=20541)	0.251396	6.571
2:69526850	rs7370362	T	G	imputed	5.88165e-06	0.256745	0.101758	0.0224601	intergenic	ANTXR1(dist=50391),GFPT1(dist=20051)	0.216831	6.087
2:69527060	rs6546496	C	T	imputed	6.12694e-06	0.256792	0.101564	0.0224602	intergenic	ANTXR1(dist=50601),GFPT1(dist=19841)	0.047146	3.381
2:69527166	rs6546497	G	A	imputed	6.15097e-06	0.256795	0.101548	0.0224607	intergenic	ANTXR1(dist=50707),GFPT1(dist=19735)	0.449069	8.895
2:69527328	rs6546498	C	T	imputed	6.2801e-06	0.256838	0.101455	0.022462	intergenic	ANTXR1(dist=50869),GFPT1(dist=19573)	0.354988	7.888
2:69527528	rs6546500	A	G	imputed	6.35598e-06	0.25684	0.101406	0.0224639	intergenic	ANTXR1(dist=51069),GFPT1(dist=19373)	0.127537	4.719
2:69527669	rs7369662	G	A	imputed	6.45844e-06	0.256888	0.101327	0.0224632	intergenic	ANTXR1(dist=51210),GFPT1(dist=19232)	-0.03567	2.118
2:80290041	rs181973085	T	C	imputed	6.90824e-06	0.0473162	0.211972	0.0471415	intronic	CTNNA2	-0.466921	0.112
2:80296496	rs6708548	C	A	imputed	1.58158e-06	0.0775533	-0.165515	0.0344777	intronic	CTNNA2	-0.034219	2.137
2:80298534	rs1484464	G	A	genotyped	2.01304e-06	0.0752381	-0.165817	0.0348933	intronic	CTNNA2	1.75478	17.13
2:80298707	rs1484465	G	A	genotyped	2.01304e-06	0.0752381	-0.165817	0.0348933	intronic	CTNNA2	1.92114	18.46
2:88305698	rs113246739	C	G	imputed	5.13066e-07	0.123414	0.151971	0.030265	intergenic	RGPD1(dist=20389),KRCC1(dist=21024)	-0.275733	0.43
2:102003633	rs11554173	G	T	imputed	1.36606e-06	0.156051	-0.128162	0.0265352	exonic	CREG2	1.23357	14.6
2:102177233	rs1605857	C	T	genotyped	7.11556e-06	0.262857	-0.0948654	0.0211272	intergenic	RFX8(dist=86068),MAP4K4(dist=136932)	-0.041188	2.046
2:171189363	rs80150586	C	G	imputed	9.14775e-06	0.051941	0.185925	0.0419091	intronic	MYO3B	-0.121926	1.209
2:173827411	rs717524	A	C	genotyped	4.95658e-06	0.377143	-0.0878881	0.0192458	intronic	RAPGEF4	0.442204	8.826
2:188435603	rs78568875	G	A	imputed	2.46472e-06	0.1569	-0.121233	0.025734	intergenic	TFPI(dist=16371),LINC01090(dist=464720)	-0.213553	0.653
2:188435851	rs7583251	G	A	imputed	2.4406e-06	0.156913	-0.121265	0.0257297	intergenic	TFPI(dist=16619),LINC01090(dist=464472)	-0.25339	0.5
2:188436754	rs4427985	G	C	imputed	3.7091e-06	0.155116	-0.119451	0.0258157	intergenic	TFPI(dist=17522),LINC01090(dist=463569)	-0.173247	0.855
2:188436981	rs4496296	G	C	imputed	3.69609e-06	0.15512	-0.119461	0.0258139	intergenic	TFPI(dist=17749),LINC01090(dist=463342)	-0.250005	0.512
2:188440264	rs138384811	A	-	imputed	3.65076e-06	0.155133	-0.119461	0.0257996	intergenic	TFPI(dist=21032),LINC01090(dist=460059)	-0.177198	0.832
2:188441752	rs145028237	T	-	imputed	3.52455e-06	0.155069	-0.119664	0.0258029	intergenic	TFPI(dist=22520),LINC01090(dist=458571)	-0.02187	2.305
2:188444857	rs144461884	A	AACATATGT	imputed	3.18148e-06	0.154817	-0.120276	0.0258172	intergenic	TFPI(dist=25625),LINC01090(dist=455466)	-0.162296	0.92
2:188445461	rs11889976	C	T	imputed	2.60818e-06	0.149931	-0.122602	0.0260884	intergenic	TFPI(dist=26229),LINC01090(dist=454862)	-0.182665	0.803
2:188451383	rs6746921	C	T	genotyped	3.04842e-06	0.155238	0.120541	0.0258254	intergenic	TFPI(dist=32151),LINC01090(dist=448940)	-0.043134	2.022
2:188452354	rs79508481	C	T	imputed	3.0582e-06	0.155222	-0.120535	0.0258279	intergenic	TFPI(dist=33122),LINC01090(dist=447969)	-0.347607	0.262
2:188452453	rs79501448	A	C	imputed	3.05803e-06	0.15522	-0.120537	0.0258281	intergenic	TFPI(dist=33221),LINC01090(dist=447870)	-0.123996	1.192
2:188453801	rs6743417	A	G	genotyped	8.76553e-06	0.0715649	0.159304	0.0358343	intergenic	TFPI(dist=34569),LINC01090(dist=446522)	0.286027	7.03
2:188471774	rs78652129	G	A	imputed	2.97855e-06	0.0699133	-0.170109	0.036408	intergenic	TFPI(dist=52542),LINC01090(dist=428549)	-0.149905	1
2:188473204	rs114488557	A	G	imputed	3.17272e-06	0.0696819	-0.170151	0.0365185	intergenic	TFPI(dist=53972),LINC01090(dist=427119)	0.08309	3.985
2:238129085	rs6431526	A	G	imputed	4.13919e-06	0.0169219	-0.336949	0.0731818	intergenic	COPS8(dist=121596),COL6A3(dist=103570)	0.058917	3.578
2:238439503	rs7574337	A	G	imputed	1.02932e-06	0.0186476	-0.343927	0.0703911	intronic	MLPH	0.221801	6.158
3:38165972	rs115169266	C	T	imputed	1.55979e-06	0.0198124	0.324972	0.0676544	intronic	ACAA1	-0.06459	1.765
3:38170575	rs78595956	A	G	genotyped	1.52325e-06	0.0200765	-0.322031	0.0669758	intronic	ACAA1	0.172573	5.428
3:70653558	rs200288168	T	A	imputed	2.88806e-06	0.125049	0.149562	0.0319671	intergenic	SAMMSON(dist=589107),FOXP1(dist=350307)	-0.02149	2.31
3:177620825	rs115670445	C	T	imputed	7.61023e-06	0.0313524	0.245905	0.0549401	intergenic	LINC02015(dist=3813),LINC01014(dist=516164)	-0.361644	0.237
4:7847611	rs5855990	T	G	genotyped	8.3587e-06	0.0742857	-0.156418	0.0351045	intronic	AFAP1	-0.118414	1.238
4:7852093	rs28568794	G	C	imputed	5.94693e-06	0.0554038	0.184961	0.0408459	intronic	AFAP1	-0.13578	1.101
4:7904765	rs34310670	C	G	imputed	8.9335e-06	0.0590581	0.175884	0.0396001	intronic	AFAP1	-0.114024	1.275
4:7906329	rs62290561	T	C	imputed	8.84207e-06	0.0591019	0.175958	0.0395971	intronic	AFAP1	-0.409671	0.169
4:7907013	rs17832709	G	C	imputed	9.04323e-06	0.0593057	0.175837	0.039613	intronic	AFAP1	-0.223208	0.613
4:7907636	rs56220381	G	A	imputed	8.78358e-06	0.0591	0.17607	0.0396095	intronic	AFAP1	0.203884	5.899
4:7908237	rs6855532	C	T	imputed	8.78632e-06	0.0590962	0.176072	0.0396106	intronic	AFAP1	-0.170003	0.873
4:7908295	rs6850654	G	C	imputed	8.78632e-06	0.0590962	0.176072	0.0396106	intronic	AFAP1	-0.607905	0.039
4:69536084	rs1902023	A	C	genotyped	9.76077e-06	0.381905	-0.0853391	0.019297	exonic	UGT2B15	0.321555	7.489
4:113334250	rs116055673	T	A	imputed	8.18043e-06	0.0187257	0.315976	0.0708401	intronic	ALPK1	0.131716	4.787
4:168182456	rs73861962	T	C	imputed	7.23778e-06	0.0129019	0.385216	0.0858598	intergenic	SPOCK3(dist=26715),ANXA10(dist=831232)	-0.178593	0.825
4:175136438	rs79550652	C	A	imputed	3.45939e-06	0.23501	0.101382	0.0218426	ncRNA_intronic	LINC02268	-0.328249	0.3
4:187271047	rs7672650	C	T	genotyped	7.64782e-06	0.24381	-0.101563	0.0226965	ncRNA_intronic	F11-AS1	0.349123	7.82
5:9067658	rs11955416	T	C	imputed	4.72957e-06	0.0852057	0.152196	0.0332565	intronic	SEMA5A	0.081102	3.951
5:9070372	rs143705004	A	G	imputed	3.90771e-06	0.0854314	0.153611	0.0332763	intronic	SEMA5A	-0.369136	0.225
5:22318243	rs141690513	T	G	imputed	2.16526e-06	0.0335514	0.279641	0.059029	intronic	CDH12	0.642595	10.63
5:22488504	rs139601302	A	T	imputed	6.07152e-06	0.047219	0.204905	0.0452941	intronic	CDH12	0.481098	9.206
5:22620207	rs141903697	A	G	imputed	7.23821e-06	0.0431771	0.219527	0.04893	intronic	CDH12	-0.647749	0.029
5:24307924	rs4389654	T	C	imputed	6.75896e-06	0.0108743	0.413269	0.0918144	intergenic	C5orf17(dist=129550),CDH10(dist=179285)	-0.486117	0.097
5:24335447	rs12519312	A	C	genotyped	2.15486e-06	0.0104762	-0.436871	0.0921994	intergenic	C5orf17(dist=157073),CDH10(dist=151762)	-0.283719	0.407
5:24461650	rs11953215	T	G	genotyped	5.9069e-06	0.012381	-0.383405	0.0846427	intergenic	C5orf17(dist=283276),CDH10(dist=25559)	-0.102163	1.381
5:31362246	rs142769636	T	C	imputed	6.6311e-06	0.0197076	0.308359	0.0684451	intergenic	CDH6(dist=32993),DROSHA(dist=38356)	0.214178	6.049
5:54146112	rs73128613	C	T	genotyped	7.64851e-06	0.023855	-0.264413	0.0590895	intergenic	LOC102467080(dist=106026),ESM1(dist=127583)	0.144415	4.989
5:84883467	rs144964785	A	G	imputed	5.30333e-06	0.0285448	0.261412	0.0574226	intergenic	EDIL3(dist=1202782),NBPF22P(dist=694795)	-0.131211	1.135
5:84951431	rs146073230	CAGAAG	-	imputed	6.15896e-06	0.02842	0.261029	0.0577389	intergenic	EDIL3(dist=1270746),NBPF22P(dist=626826)	-0.141592	1.058
5:155756741	rs149323169	C	T	imputed	7.45761e-06	0.0257143	0.267541	0.0597165	intronic	SGCD	-0.037181	2.098
5:155757655	rs149848211	A	C	imputed	7.45761e-06	0.0257143	0.267541	0.0597165	intronic	SGCD	0.0782	3.902
5:155760649	rs115014906	T	C	imputed	7.45761e-06	0.0257143	0.267541	0.0597165	intronic	SGCD	0.047069	3.379
5:155760897	rs17053427	G	A	imputed	7.45761e-06	0.0257143	0.267541	0.0597165	intronic	SGCD	-0.320574	0.316
5:155762685	rs140948337	C	A	imputed	7.45761e-06	0.0257143	0.267541	0.0597165	intronic	SGCD	0.152513	5.117
5:155762848	rs116702641	A	G	imputed	7.45761e-06	0.0257143	0.267541	0.0597165	intronic	SGCD	-0.049595	1.942
5:155764250	rs17053429	G	A	imputed	7.45761e-06	0.0257143	0.267541	0.0597165	intronic	SGCD	-0.066501	1.744
5:155766421	rs114219716	A	G	imputed	7.45761e-06	0.0257143	0.267541	0.0597165	intronic	SGCD	-0.220844	0.622
5:155768116	rs115018896	A	G	imputed	7.45761e-06	0.0257143	0.267541	0.0597165	intronic	SGCD	0.077761	3.895
5:155769473	rs114223618	G	A	imputed	7.45761e-06	0.0257143	0.267541	0.0597165	intronic	SGCD	-0.33827	0.28
5:155774503	rs146744531	C	T	imputed	7.45761e-06	0.0257143	0.267541	0.0597165	intronic	SGCD	-0.368317	0.227
5:155775608	rs142316389	G	A	imputed	7.45761e-06	0.0257143	0.267541	0.0597165	intronic	SGCD	-0.563308	0.055
5:155776712	rs199622625	A	-	imputed	7.45761e-06	0.0257143	0.267541	0.0597165	intronic	SGCD	-0.182921	0.801
5:155776716	rs550202421	T	G	imputed	7.45761e-06	0.0257143	0.267541	0.0597165	intronic	SGCD	-0.022192	2.3
5:155784812	rs17053467	G	A	imputed	7.45761e-06	0.0257143	0.267541	0.0597165	intronic	SGCD	0.021747	2.963
5:155792720	rs115380535	A	G	imputed	7.42218e-06	0.0257105	0.26764	0.059725	intronic	SGCD	0.102498	4.309
5:155793204	rs114794130	C	A	imputed	7.41037e-06	0.0257095	0.26767	0.0597271	intronic	SGCD	-0.211604	0.662
5:155794425	rs17053483	A	G	imputed	7.41199e-06	0.0257086	0.267676	0.0597292	intronic	SGCD	0.000423	2.629
5:155795226	rs139752471	G	A	imputed	7.4002e-06	0.0257076	0.267706	0.0597312	intronic	SGCD	-0.409342	0.169
5:155801829	rs142018555	A	G	imputed	7.32162e-06	0.0257076	0.2679	0.0597443	intronic	SGCD	-0.04109	2.048
5:155806529	rs114591426	T	A	imputed	5.41477e-06	0.0255238	0.273353	0.0601034	intronic	SGCD	-0.114298	1.273
5:155807144	rs115847013	T	G	imputed	5.05449e-06	0.0254743	0.274569	0.0601794	intronic	SGCD	0.765104	11.6
5:155808122	rs17053504	T	C	imputed	4.46389e-06	0.0253895	0.276716	0.0603061	intronic	SGCD	0.297132	7.176
5:155809309	rs17053506	T	A	imputed	6.68567e-06	0.0256667	0.269496	0.059842	intronic	SGCD	-0.003469	2.571
5:155811393	rs17053515	C	T	genotyped	7.45761e-06	0.0257143	-0.267541	0.0597165	intronic	SGCD	0.104643	4.344
5:155812644	rs17053519	C	G	imputed	7.45827e-06	0.0257095	0.267589	0.0597275	intronic	SGCD	-0.119932	1.225
5:155813132	rs143989503	T	G	imputed	7.45827e-06	0.0257095	0.267589	0.0597275	intronic	SGCD	-0.184374	0.793
5:155822988	rs116577731	A	G	imputed	7.45761e-06	0.0257143	0.267541	0.0597165	intronic	SGCD	-0.365925	0.23
5:155826772	rs116766700	G	A	imputed	7.4273e-06	0.025719	0.267659	0.0597312	intronic	SGCD	-0.066316	1.746
5:166176112	rs2112711	G	A	genotyped	7.40222e-06	0.268571	-0.0940534	0.0209857	intergenic	NONE(dist=NONE),LINC01947(dist=156115)	0.646344	10.66
6:2602462	rs112347614	T	C	imputed	6.19758e-07	0.028441	0.297349	0.0596493	intergenic	GMDS-AS1(dist=188637),LINC01600(dist=19685)	0.038426	3.236
6:2607039	rs76088706	T	G	genotyped	5.56415e-07	0.0247619	-0.305202	0.0609702	intergenic	GMDS-AS1(dist=193214),LINC01600(dist=15108)	1.28894	14.87
6:2645018	rs140858180	C	T	imputed	3.63734e-07	0.026481	0.303889	0.0597381	intergenic	LINC01600(dist=10181),MYLK4(dist=18845)	-0.113618	1.279
6:2653240	rs547331171	C	T	imputed	3.60607e-07	0.026399	0.304042	0.0597489	intergenic	LINC01600(dist=18403),MYLK4(dist=10623)	-0.106036	1.345
6:2667055	rs142480106	T	C	genotyped	4.35007e-07	0.0193424	-0.345429	0.0683618	UTR3	MYLK4(NM_001347872:c.*1104A>G,NM_001012418:c.*1104A>G)	-0.164265	0.908
6:2667276	rs144194334	T	A	genotyped	3.62146e-07	0.0257143	-0.304233	0.059796	UTR3	MYLK4(NM_001347872:c.*883A>T,NM_001012418:c.*883A>T)	-0.168368	0.883
6:2681733	rs72840075	G	A	imputed	5.03982e-06	0.0296171	0.256042	0.0561111	intronic	MYLK4	0.10079	4.281
6:27695046	rs114800073	G	A	imputed	9.9477e-06	0.023779	0.274468	0.0621207	intergenic	LINC01012(dist=17045),LOC100131289(dist=34477)	-0.295558	0.376
6:27775987	rs148784606	C	T	imputed	9.85756e-06	0.0237838	0.274671	0.0621388	UTR5	HIST1H2AI(NM_003509:c.-1C>T)	0.585365	10.15
6:28318059	rs141924761	A	G	genotyped	9.60533e-06	0.0238095	-0.274393	0.0619974	UTR5	ZKSCAN3(NM_001242894:c.-9305A>G)	0.428817	8.69
6:43958253	rs114229684	C	A	imputed	2.68156e-06	0.0376257	0.237675	0.0506357	intergenic	LINC01512(dist=52309),LOC101929705(dist=5208)	-0.312133	0.335
6:43966031	rs190114933	C	T	imputed	6.31003e-06	0.0401238	0.220494	0.0488281	ncRNA_intronic	LOC101929705	0.059892	3.594
6:111179447	rs7743529	C	T	imputed	8.6744e-06	0.080099	0.158181	0.0355638	intronic	AMD1	1.02897	13.47
6:124279553	rs4432991	C	G	imputed	7.47831e-06	0.390671	-0.0847352	0.0189158	intronic	NKAIN2	-0.237036	0.558
6:131122010	rs148897448	A	G	imputed	5.86729e-06	0.0614105	0.173174	0.0382189	intergenic	TMEM200A(dist=357800),SMLR1(dist=26535)	0.211965	6.017
6:131466481	rs7771473	A	G	genotyped	4.05134e-06	0.0669216	-0.173533	0.0376531	exonic	AKAP7	1.09802	13.88
6:131472305	rs151158480	C	T	imputed	4.01312e-06	0.06318	0.178999	0.0388226	intronic	AKAP7	-0.117212	1.248
6:134704186	rs148540004	A	T	imputed	2.78777e-06	0.0360676	0.244167	0.0521071	intergenic	SGK1(dist=64990),LOC101928231(dist=45982)	0.076709	3.877
7:22442831	rs115624867	T	C	genotyped	2.53337e-06	0.0249042	-0.284527	0.0604679	intergenic	RAPGEF5(dist=46298),STEAP1B(dist=16232)	0.001178	2.641
7:22443997	rs150766420	T	C	imputed	2.18369e-06	0.0247667	0.28626	0.060448	intergenic	RAPGEF5(dist=47464),STEAP1B(dist=15066)	-0.156393	0.957
7:22444226	rs78417038	A	C	imputed	2.18707e-06	0.0247638	0.286274	0.060455	intergenic	RAPGEF5(dist=47693),STEAP1B(dist=14837)	0.389018	8.269
7:22447510	rs115367387	T	C	imputed	2.17291e-06	0.024759	0.286346	0.0604533	intergenic	RAPGEF5(dist=50977),STEAP1B(dist=11553)	0.201994	5.871
7:22448356	rs115959431	C	T	imputed	5.2868e-06	0.0390457	0.224587	0.0493265	intergenic	RAPGEF5(dist=51823),STEAP1B(dist=10707)	-0.224325	0.608
7:22449888	rs77552256	T	C	imputed	2.17291e-06	0.024759	0.286346	0.0604533	intergenic	RAPGEF5(dist=53355),STEAP1B(dist=9175)	0.093634	4.161
7:22455977	rs75974588	G	A	imputed	2.17291e-06	0.024759	0.286346	0.0604533	intergenic	RAPGEF5(dist=59444),STEAP1B(dist=3086)	0.172656	5.429
7:22460722	rs116069469	T	C	imputed	2.17292e-06	0.0247552	0.286389	0.0604624	intronic	STEAP1B	-0.051192	1.922
7:22464685	rs114448247	T	C	imputed	2.17434e-06	0.0247514	0.286424	0.0604716	intronic	STEAP1B	0.006581	2.724
7:22466708	rs74736783	G	A	imputed	2.17404e-06	0.0248524	0.286377	0.0604613	intronic	STEAP1B	-0.158012	0.947
7:22468546	rs80297518	A	G	imputed	2.17533e-06	0.0247543	0.286386	0.0604647	intronic	STEAP1B	-0.2414	0.542
7:22475246	rs116553072	T	C	imputed	2.17291e-06	0.024759	0.286346	0.0604533	intronic	STEAP1B	0.184534	5.61
7:22476741	rs78715330	A	T	imputed	2.17195e-06	0.024761	0.286328	0.0604485	intronic	STEAP1B	-0.04357	2.016
7:22476853	rs74348786	T	G	imputed	2.16956e-06	0.0247619	0.286331	0.0604463	intronic	STEAP1B	0.140117	4.921
7:22477538	rs78754963	C	G	imputed	2.16956e-06	0.0247619	0.286331	0.0604463	intronic	STEAP1B	-0.015905	2.389
7:22477982	rs17146910	C	T	genotyped	7.60565e-06	0.0257143	-0.266268	0.0594881	intronic	STEAP1B	-0.245179	0.529
7:44625919	rs201759322	T	-	imputed	9.10391e-06	0.212653	0.108069	0.024354	intergenic	TMED4(dist=4025),OGDH(dist=20202)	-0.22671	0.598
7:89346739	rs76019615	G	A	genotyped	2.34398e-06	0.0380952	-0.233832	0.0495275	intergenic	ZNF804B(dist=380368),STEAP2-AS1(dist=164928)	0.044795	3.341
7:89384411	rs57321877	G	T	imputed	2.42925e-06	0.0388505	0.234981	0.0498478	intergenic	ZNF804B(dist=418040),STEAP2-AS1(dist=127256)	0.077694	3.894
7:96072963	rs115364587	C	A	imputed	6.13975e-06	0.101021	0.140537	0.0310817	intergenic	SLC25A13(dist=121504),SEM1(dist=37975)	-0.16808	0.885
7:100415436	rs113324125	G	A	imputed	6.68092e-06	0.0331543	0.243295	0.0540223	intronic	EPHB4	0.344321	7.763
7:132200445	rs73158870	C	T	genotyped	2.02247e-06	0.0442308	-0.214543	0.0451559	intronic	PLXNA4	-0.281237	0.414
7:135551749	rs146362455	A	G	imputed	5.79003e-06	0.0257324	0.282559	0.0623212	intergenic	FAM180A(dist=118155),MTPN(dist=59754)	0.321934	7.493
7:135553109	rs543184021	G	GT	imputed	8.33524e-06	0.0249286	0.286463	0.0642815	intergenic	FAM180A(dist=119515),MTPN(dist=58394)	0.235362	6.35
8:3435363	rs60015037	T	A	imputed	7.01264e-07	0.174286	0.120969	0.024384	intronic	CSMD1	-0.320455	0.316
8:3435812	rs80296165	A	T	imputed	8.33313e-07	0.174755	0.119875	0.0243283	intronic	CSMD1	-0.07056	1.699
8:3436053	rs76934190	C	T	genotyped	1.51681e-07	0.191429	-0.122825	0.0233931	intronic	CSMD1	-0.335157	0.286
8:3437579	rs113373599	T	C	imputed	1.33116e-06	0.184255	0.11536	0.0238591	intronic	CSMD1	-0.41253	0.165
8:3437652	rs79717406	A	G	imputed	5.39498e-07	0.177591	0.121332	0.0242096	intronic	CSMD1	-0.132019	1.129
8:28381219	rs114269114	G	A	imputed	6.68212e-06	0.0113248	0.402603	0.0893965	intronic	FZD3	-0.66824	0.025
8:68766185	rs73683221	A	G	imputed	9.54198e-06	0.0473467	0.214224	0.048387	intergenic	CPA6(dist=107565),PREX2(dist=98165)	0.143096	4.968
8:88585950	rs201376884	T	TA	imputed	6.41604e-06	0.0158495	0.348795	0.0773005	intergenic	CNBD1(dist=190995),DCAF4L2(dist=297021)	0.046287	3.366
9:5362983	rs73639290	C	T	imputed	5.79649e-06	0.0782029	0.150395	0.0331727	intronic	PLGRKT	-0.076004	1.64
9:5491418	esv3619381	C	<INS:ME:LINE1>	imputed	6.96251e-07	0.0157895	0.382313	0.0770419	intergenic	CD274(dist=20851),PDCD1LG2(dist=19127)	NA	NA
9:9442645	rs150601740	T	C	imputed	6.90555e-06	0.0147629	0.356003	0.0791719	intronic	PTPRD	1.75669	17.14
9:20151084	rs1333779	C	T	genotyped	3.20404e-07	0.0609524	0.195411	0.0382332	intergenic	SLC24A2(dist=364067),MLLT3(dist=190579)	-0.03454	2.133
9:20169877	rs7854326	T	C	imputed	2.66802e-06	0.0679952	0.173333	0.0369199	intergenic	SLC24A2(dist=382860),MLLT3(dist=171786)	-0.143907	1.042
9:20189090	rs1073406	T	C	genotyped	1.85412e-07	0.171429	0.128828	0.024711	intergenic	SLC24A2(dist=402073),MLLT3(dist=152573)	0.589916	10.19
9:20353970	rs115247069	G	C	imputed	1.19792e-06	0.0397581	-0.238539	0.0491226	intronic	MLLT3	-0.194084	0.744
9:20420085	rs531724140	G	A	imputed	7.88988e-06	0.0315352	-0.245722	0.0549941	intronic	MLLT3	-0.073831	1.663
9:20420197	rs147259281	T	C	imputed	7.87686e-06	0.0315371	-0.245741	0.054994	intronic	MLLT3	-0.151253	0.991
9:23801997	rs113120894	T	C	imputed	9.96998e-06	0.0149686	0.349512	0.0791142	intronic	ELAVL2	-0.376535	0.214
9:24068366	rs528612621	A	G	imputed	4.31766e-06	0.0253733	0.28861	0.062803	intergenic	ELAVL2(dist=217728),IZUMO3(dist=474847)	-0.213987	0.651
9:75982409	rs6560335	A	C	imputed	9.74975e-06	0.163959	0.108374	0.0245043	intergenic	ANXA1(dist=197099),LOC101927358(dist=1004038)	-0.183887	0.796
9:80846883	rs10120277	G	C	imputed	9.04891e-06	0.268421	-0.0939749	0.0211716	intergenic	GNAQ(dist=200518),CEP78(dist=4095)	-0.056215	1.862
9:80907288	rs569180748	A	-	imputed	3.91917e-06	0.457413	0.0885763	0.0191905	intergenic	CEP78(dist=13935),PSAT1(dist=4703)	-0.244748	0.53
9:119899453	rs34749153	T	C	imputed	2.10233e-06	0.0387286	-0.219426	0.0462598	intronic	ASTN2	0.22725	6.235
9:119901378	rs4090221	G	A	genotyped	2.27295e-06	0.0390476	0.217437	0.045994	intronic	ASTN2	-0.007695	2.508
9:119903827	rs13291457	A	G	imputed	2.3155e-06	0.0390733	-0.217281	0.0459976	intronic	ASTN2	0.131103	4.777
9:119909025	rs4837009	T	G	imputed	2.2007e-06	0.0389552	-0.218179	0.0460872	intronic	ASTN2	-0.327188	0.302
9:119914001	rs13298944	T	G	genotyped	2.27295e-06	0.0390476	0.217437	0.045994	intronic	ASTN2	-0.169435	0.877
9:119922556	rs13299059	T	G	genotyped	2.17015e-06	0.0380952	0.220034	0.0464511	intronic	ASTN2	-0.237249	0.558
9:119939389	rs1413409	T	C	genotyped	3.57306e-06	0.04	0.206443	0.0445421	intronic	ASTN2	-0.014606	2.407
9:119948553	rs13298033	C	T	imputed	3.75524e-06	0.0400352	-0.20964	0.0453325	intronic	ASTN2	-0.12386	1.193
10:8653377	rs114235063	A	T	imputed	9.12888e-06	0.0179695	0.317563	0.0715741	intergenic	LOC105376398(dist=17023),LOC105755953(dist=286575)	0.025895	3.03
10:33685157	rs56028106	T	C	genotyped	8.78316e-06	0.0695238	-0.167504	0.0376824	intergenic	NRP1(dist=61324),LINC00838(dist=363484)	-0.164007	0.909
10:69110668	rs10997618	G	GTA	imputed	4.74493e-06	0.267246	-0.100446	0.0219518	intronic	CTNNA3	-0.137136	1.09
10:71603025	rs143419534	C	T	imputed	1.66745e-06	0.0176752	0.348424	0.0727392	intronic	COL13A1	-0.23988	0.548
10:71603374	rs150567630	T	C	imputed	1.33642e-06	0.0179276	0.34341	0.0710367	intronic	COL13A1	-0.486244	0.097
10:71605265	rs193009508	C	T	imputed	1.38961e-06	0.0182086	0.342184	0.0708971	intronic	COL13A1	-0.596644	0.043
10:103616929	rs143315703	G	A	imputed	9.68161e-06	0.0319286	0.24687	0.0558003	intronic	C10orf76	0.106569	4.376
10:135034267	rs182416945	G	A	imputed	8.30857e-07	0.119775	0.148461	0.0301262	intronic	KNDC1	0.380421	8.175
10:135034279	rs138609386	G	A	imputed	6.35789e-06	0.0530762	0.196654	0.0435642	intronic	KNDC1	0.171008	5.403
10:135052777	rs114607007	G	C	imputed	4.82515e-06	0.017141	0.322238	0.0704769	intronic	VENTX	-0.171169	0.867
11:67482843	rs58755133	G	A	imputed	8.31011e-06	0.0406686	-0.229665	0.0515286	intergenic	ALDH3B2(dist=34158),FAM86C2P(dist=76395)	0.026587	3.041
11:76570145	rs147781105	G	A	imputed	2.71138e-06	0.01342	0.38072	0.08115	intergenic	TSKU(dist=60947),ACER3(dist=1772)	-0.317203	0.324
11:76571867	rs149075135	G	A	imputed	2.70202e-06	0.0134267	0.380752	0.0811447	upstream	ACER3(dist=50)	0.122758	4.642
11:76580966	rs115154957	C	T	imputed	2.10754e-06	0.0144305	0.382763	0.0807035	intronic	ACER3	-0.049952	1.937
11:76601503	rs77147099	T	C	imputed	1.60423e-06	0.0158438	0.363506	0.0757653	intronic	ACER3	0.244229	6.473
11:76610484	rs114184701	G	T	imputed	1.93591e-06	0.0161638	0.353404	0.0742446	intronic	ACER3	0.152494	5.116
11:76613959	rs79255259	A	G	imputed	1.95693e-06	0.0161781	0.353026	0.0741991	intronic	ACER3	-0.242392	0.539
11:76626225	rs545152253	GTATAATT	-	imputed	8.30603e-06	0.0172667	0.334098	0.074958	intronic	ACER3	-0.045801	1.988
11:76626234	rs544233327	AAAA	-	imputed	8.30603e-06	0.0172667	0.334098	0.074958	intronic	ACER3	-0.101796	1.384
11:76626237	rs200200667	A	T	imputed	1.69004e-06	0.0157981	0.362267	0.0756718	intronic	ACER3	0.093419	4.158
11:76628742	rs115732110	A	G	imputed	2.03505e-06	0.01618	0.351169	0.0739318	intronic	ACER3	-0.050463	1.931
11:76654016	rs75814589	T	C	imputed	2.05434e-06	0.0161905	0.350765	0.0738764	intronic	ACER3	0.086441	4.041
11:100538280	rs77544464	G	A	genotyped	7.44457e-06	0.0114286	-0.388157	0.0866313	intergenic	CNTN5(dist=308664),LOC100128386(dist=16612)	0.117771	4.561
11:100539712	rs80014801	T	C	imputed	8.03635e-06	0.0114067	0.387497	0.0868008	intergenic	CNTN5(dist=310096),LOC100128386(dist=15180)	0.079619	3.926
12:4847759	rs200309677	G	GA	imputed	6.16447e-06	0.0122257	0.38437	0.0850251	intronic	GALNT8	-0.267968	0.453
12:4860201	rs148219212	C	T	imputed	6.19082e-06	0.0123676	0.380884	0.0842708	intronic	GALNT8	0.705818	11.13
12:47038236	rs11504531	G	A	imputed	2.67215e-06	0.117541	0.143515	0.0305706	ncRNA_intronic	LOC100288798	0.084608	4.01
12:47064593	rs79441091	C	T	imputed	2.37461e-06	0.160743	0.121839	0.025821	intergenic	LOC100288798(dist=18231),SLC38A4(dist=93951)	-0.335302	0.286
12:128427378	rs115231636	C	A	imputed	7.13894e-06	0.0100924	0.442657	0.0985983	ncRNA_intronic	LINC00507,LINC00508	-0.201954	0.706
13:24920283	rs9580948	G	A	imputed	6.90556e-06	0.258822	-0.0954885	0.0212358	intergenic	LINC00566(dist=9025),PARP4(dist=74786)	0.164214	5.299
14:20450986	rs147582769	C	T	imputed	6.48666e-06	0.0104543	0.442211	0.0980539	intergenic	OR4K15(dist=6262),OR4Q2(dist=19235)	-0.491001	0.094
14:31688260	rs147539583	C	T	imputed	5.45688e-06	0.133456	0.131086	0.0288328	intergenic	HECTD1(dist=11531),HEATR5A(dist=72734)	-0.082794	1.569
14:31691005	rs12590908	G	A	imputed	2.1914e-06	0.125622	0.13879	0.0293119	intergenic	HECTD1(dist=14276),HEATR5A(dist=69989)	-0.659663	0.026
14:62444770	rs115280365	C	T	imputed	9.00634e-06	0.0406238	0.201495	0.0453844	intergenic	SNAPC1(dist=181624),SYT16(dist=17771)	-0.134477	1.11
14:62447934	rs77874375	C	T	imputed	7.50788e-06	0.0410286	0.201589	0.04501	intergenic	SNAPC1(dist=184788),SYT16(dist=14607)	-0.040012	2.062
14:62460376	rs11621173	A	C	imputed	8.86242e-07	0.0639029	0.180972	0.0368177	intergenic	SNAPC1(dist=197230),SYT16(dist=2165)	-0.362266	0.236
14:62461910	rs11622644	C	A	genotyped	3.65701e-06	0.0657143	-0.168085	0.0363036	upstream	SYT16(dist=631)	0.617783	10.42
14:62463303	rs61743836	A	G	genotyped	3.71691e-06	0.0468451	-0.196665	0.0425073	intronic	SYT16	0.351328	7.845
14:62463311	rs62639692	A	G	imputed	3.38164e-06	0.0466724	0.197482	0.0425044	intronic	SYT16	0.740219	11.4
14:62467909	rs79667142	C	G	imputed	1.84343e-06	0.0419324	0.215525	0.0451846	intronic	SYT16	-0.336998	0.282
14:62485112	rs143194519	G	A	imputed	7.30938e-06	0.032379	0.22648	0.0505032	intronic	SYT16	-0.261871	0.472
14:62487160	rs116029626	T	C	genotyped	7.32296e-06	0.032381	-0.226449	0.0505006	intronic	SYT16	-0.388594	0.196
14:62487280	rs143045689	A	C	imputed	7.32296e-06	0.032381	0.226449	0.0505006	intronic	SYT16	-0.15496	0.966
14:62489336	rs375961263	ACAC	-	imputed	3.69538e-08	0.0289543	0.310767	0.0564535	intronic	SYT16	NA	NA
14:62492380	rs114029199	A	G	imputed	5.23893e-06	0.0319943	0.232024	0.0509385	intronic	SYT16	0.02877	3.077
14:81625060	rs116560178	T	C	imputed	6.56537e-06	0.0561429	0.199344	0.0442267	intergenic	TSHR(dist=12414),GTF2A1(dist=16736)	-0.22546	0.603
14:81625197	rs115931946	C	T	imputed	6.54429e-06	0.0561629	0.199452	0.044244	intergenic	TSHR(dist=12551),GTF2A1(dist=16599)	0.037635	3.223
14:81629020	rs577696847	A	-	imputed	4.11987e-06	0.0490619	0.222251	0.0482605	intergenic	TSHR(dist=16374),GTF2A1(dist=12776)	NA	NA
14:81629052	rs78043126	G	A	imputed	6.98314e-06	0.0558276	0.200931	0.0447089	intergenic	TSHR(dist=16406),GTF2A1(dist=12744)	-0.170867	0.868
14:81630875	rs114177642	A	G	imputed	7.84273e-06	0.0554971	0.200737	0.0449134	intergenic	TSHR(dist=18229),GTF2A1(dist=10921)	0.638526	10.59
14:85150054	rs564259429	CTCCCTCT	-	imputed	1.46807e-06	0.483015	-0.0906313	0.0188206	intergenic	LINC02301(dist=1976885),SNORD3P3(dist=588215)	-0.290325	0.389
14:90999928	rs74619168	A	C	genotyped	3.23627e-06	0.11619	-0.136341	0.0292877	intergenic	LOC105370619(dist=16375),TTC7B(dist=7004)	-0.117893	1.242
14:99644612	rs142229171	T	G	imputed	1.96673e-06	0.0200638	0.328036	0.0689612	intronic	BCL11B	0.208949	5.973
15:34613187	rs181003369	A	G	imputed	3.69241e-06	0.0133371	0.356862	0.0771097	intronic	SLC12A6	0.529269	9.65
15:34614371	rs548695482	G	A	imputed	3.70165e-06	0.0133352	0.356819	0.0771089	intronic	SLC12A6	-0.231032	0.581
15:34617851	rs182088312	A	G	imputed	3.70165e-06	0.0133352	0.356819	0.0771089	intronic	SLC12A6	0.760693	11.56
15:34618540	rs181052673	A	G	imputed	3.70165e-06	0.0133352	0.356819	0.0771089	intronic	SLC12A6	0.578695	10.09
15:34623156	rs568738584	T	C	imputed	3.68244e-06	0.013341	0.356901	0.0771086	intronic	SLC12A6	-0.152821	0.981
15:34629245	rs190976410	C	A	imputed	3.66407e-06	0.0133705	0.35699	0.0771106	intronic	SLC12A6	1.0553	13.63
15:34632649	rs538814224	G	T	imputed	3.64658e-06	0.0133724	0.357061	0.0771095	intergenic	SLC12A6(dist=2384),NOP10(dist=1268)	-0.045791	1.988
15:85470601	rs137944217	G	T	imputed	8.19305e-06	0.0356438	0.234628	0.0526063	intronic	SLC28A1	-0.014651	2.407
15:85474216	rs6496528	C	T	imputed	2.40913e-06	0.0586581	-0.186322	0.0395111	intronic	SLC28A1	-0.332205	0.292
15:85474314	rs6496529	C	T	imputed	2.48223e-06	0.058661	-0.186119	0.0395192	intronic	SLC28A1	-0.013712	2.42
15:85476880	rs28407787	C	T	imputed	4.18277e-06	0.0584457	-0.181931	0.0395323	intronic	SLC28A1	0.047967	3.394
15:85477226	rs11632593	C	A	imputed	5.12987e-06	0.0584705	-0.180312	0.0395473	intronic	SLC28A1	-0.050929	1.925
15:85477284	rs11073822	C	A	imputed	5.77817e-06	0.0585943	-0.179262	0.0395342	intronic	SLC28A1	-0.056814	1.855
15:85478153	rs7163966	G	T	genotyped	6.7379e-06	0.0580952	-0.177798	0.0394948	intronic	SLC28A1	0.108248	4.404
15:99106058	rs62022227	A	G	genotyped	4.45893e-06	0.214286	-0.103985	0.0226608	intergenic	FAM169B(dist=48447),IRAIN(dist=83037)	1.87668	18.06
16:3697387	rs113988518	A	C	imputed	9.00783e-06	0.112185	0.135969	0.0306257	intergenic	SLX4(dist=35780),DNASE1(dist=5553)	-0.287433	0.397
16:3751929	rs111501522	C	G	imputed	4.66817e-06	0.0870857	0.159326	0.0347937	intronic	TRAP1	-0.169159	0.878
17:405221	rs79362447	G	A	genotyped	4.5435e-07	0.150476	-0.128533	0.0254791	intergenic	RFLNB(dist=109490),VPS53(dist=6687)	0.110251	4.437
17:838832	rs62067222	A	T	genotyped	3.41049e-06	0.0580952	-0.186191	0.0400892	intronic	NXN	0.011217	2.796
17:6517748	rs544650233	CTATACAG	-	imputed	6.97363e-06	0.015661	0.340374	0.0757314	intronic	KIAA0753	NA	NA
17:6519184	rs199720547	C	CA	imputed	6.96873e-06	0.01566	0.340385	0.0757314	intronic	KIAA0753	-0.162519	0.919
17:6519289	rs7211186	C	T	imputed	7.29633e-06	0.01584	0.339668	0.0757367	intronic	KIAA0753	-0.309619	0.341
17:12052070	rs75648195	C	T	genotyped	3.19329e-07	0.0209924	-0.333209	0.065186	intergenic	MAP2K4(dist=4922),LINC00670(dist=401215)	-0.375631	0.215
17:12058400	rs115751638	A	C	imputed	6.46097e-06	0.0196752	0.306486	0.0679463	intergenic	MAP2K4(dist=11252),LINC00670(dist=394885)	0.380309	8.174
17:12082377	rs75407397	G	A	imputed	5.08923e-06	0.0237543	0.280743	0.0615518	intergenic	MAP2K4(dist=35229),LINC00670(dist=370908)	-0.415077	0.162
17:52144601	rs8072012	G	A	genotyped	4.15956e-06	0.180344	0.106479	0.0231312	intergenic	KIF2B(dist=242028),TOM1L1(dist=833451)	-0.118772	1.235
17:52146584	rs6504876	C	G	imputed	3.98015e-06	0.174282	-0.10909	0.0236513	intergenic	KIF2B(dist=244011),TOM1L1(dist=831468)	-0.292108	0.384
17:52147202	rs7225378	T	C	imputed	4.07006e-06	0.173754	-0.109436	0.0237503	intergenic	KIF2B(dist=244629),TOM1L1(dist=830850)	-0.093022	1.467
17:52150868	rs55820400	T	C	imputed	3.95673e-06	0.18	-0.106695	0.023126	intergenic	KIF2B(dist=248295),TOM1L1(dist=827184)	-0.156947	0.954
17:52151709	rs7224622	G	A	genotyped	3.95673e-06	0.18	0.106695	0.023126	intergenic	KIF2B(dist=249136),TOM1L1(dist=826343)	-0.126963	1.168
17:52151777	rs7224670	A	G	imputed	3.95673e-06	0.18	-0.106695	0.023126	intergenic	KIF2B(dist=249204),TOM1L1(dist=826275)	-0.109831	1.312
17:52155167	rs8067998	T	G	imputed	3.96043e-06	0.17998	-0.106703	0.0231287	intergenic	KIF2B(dist=252594),TOM1L1(dist=822885)	-0.181942	0.806
17:52156544	rs9303345	T	A	imputed	3.9588e-06	0.179976	-0.106709	0.0231296	intergenic	KIF2B(dist=253971),TOM1L1(dist=821508)	0.18705	5.648
17:52157814	rs1457381	G	A	imputed	3.9603e-06	0.179974	-0.106708	0.0231298	intergenic	KIF2B(dist=255241),TOM1L1(dist=820238)	-0.17428	0.849
17:52160284	rs9916537	A	C	imputed	3.88299e-06	0.181862	-0.106542	0.0230733	intergenic	KIF2B(dist=257711),TOM1L1(dist=817768)	0.149686	5.072
17:52161993	rs6504879	T	C	imputed	2.93332e-06	0.199446	-0.105622	0.0225908	intergenic	KIF2B(dist=259420),TOM1L1(dist=816059)	-0.382174	0.205
17:52163170	rs7221662	A	G	imputed	2.93227e-06	0.199533	-0.105583	0.0225822	intergenic	KIF2B(dist=260597),TOM1L1(dist=814882)	0.022944	2.983
17:52164454	rs113930853	T	C	imputed	2.93556e-06	0.199548	-0.105571	0.0225806	intergenic	KIF2B(dist=261881),TOM1L1(dist=813598)	-0.148976	1.006
17:52167020	rs7212581	G	T	imputed	2.93742e-06	0.199594	-0.10555	0.0225768	intergenic	KIF2B(dist=264447),TOM1L1(dist=811032)	-0.110003	1.31
17:52167920	rs146354000	G	T	imputed	2.93861e-06	0.199607	-0.105536	0.0225742	intergenic	KIF2B(dist=265347),TOM1L1(dist=810132)	-0.229153	0.589
17:52167954	rs183896685	T	C	imputed	9.89592e-07	0.205938	-0.109487	0.022373	intergenic	KIF2B(dist=265381),TOM1L1(dist=810098)	-0.085776	1.539
17:52172283	rs9913671	A	G	imputed	3.95673e-06	0.18	-0.106695	0.023126	intergenic	KIF2B(dist=269710),TOM1L1(dist=805769)	0.060733	3.608
17:52174033	rs9902954	T	C	imputed	3.95673e-06	0.18	-0.106695	0.023126	intergenic	KIF2B(dist=271460),TOM1L1(dist=804019)	-0.256634	0.489
17:52174956	rs28573083	A	G	genotyped	3.95673e-06	0.18	0.106695	0.023126	intergenic	KIF2B(dist=272383),TOM1L1(dist=803096)	0.149989	5.077
17:52175450	rs7218327	G	C	imputed	4.43708e-06	0.179698	-0.10626	0.0231514	intergenic	KIF2B(dist=272877),TOM1L1(dist=802602)	-0.204979	0.692
17:52175743	rs9890293	T	C	imputed	4.62445e-06	0.179594	-0.106093	0.0231586	intergenic	KIF2B(dist=273170),TOM1L1(dist=802309)	-0.19535	0.737
17:52175845	rs7222920	G	A	imputed	4.7749e-06	0.179515	-0.10596	0.0231635	intergenic	KIF2B(dist=273272),TOM1L1(dist=802207)	-0.903859	0.004
17:52178444	rs9893874	T	C	imputed	6.66693e-06	0.186222	-0.102946	0.0228564	intergenic	KIF2B(dist=275871),TOM1L1(dist=799608)	-0.529154	0.071
17:52181286	rs9915179	C	T	imputed	8.39239e-06	0.185742	-0.101772	0.0228448	intergenic	KIF2B(dist=278713),TOM1L1(dist=796766)	-0.101137	1.39
17:52188553	rs75767130	G	A	imputed	8.39466e-06	0.185712	-0.101787	0.0228484	intergenic	KIF2B(dist=285980),TOM1L1(dist=789499)	-0.204872	0.692
17:52188796	rs75458360	C	A	imputed	8.22175e-06	0.186928	-0.101978	0.0228685	intergenic	KIF2B(dist=286223),TOM1L1(dist=789256)	-0.010004	2.474
17:52202793	rs28367189	G	A	imputed	8.43332e-06	0.185708	-0.101742	0.0228435	intergenic	KIF2B(dist=300220),TOM1L1(dist=775259)	-0.404576	0.175
17:52220762	rs9897011	T	A	imputed	8.44181e-06	0.18572	-0.101729	0.0228417	intergenic	KIF2B(dist=318189),TOM1L1(dist=757290)	-0.188237	0.773
17:52221037	rs9896447	G	C	imputed	8.32606e-06	0.186213	-0.101835	0.0228504	intergenic	KIF2B(dist=318464),TOM1L1(dist=757015)	-0.322086	0.313
17:52226836	rs16954212	C	T	imputed	2.66059e-06	0.13905	-0.120712	0.0257084	intergenic	KIF2B(dist=324263),TOM1L1(dist=751216)	-0.300137	0.364
17:52227530	rs16954218	C	T	imputed	2.6586e-06	0.13905	-0.120715	0.0257082	intergenic	KIF2B(dist=324957),TOM1L1(dist=750522)	-0.603086	0.041
17:52227758	rs10491181	G	A	imputed	8.42902e-06	0.185719	-0.101739	0.0228422	intergenic	KIF2B(dist=325185),TOM1L1(dist=750294)	0.098357	4.24
17:52228185	rs7211447	T	C	genotyped	2.66014e-06	0.139048	0.120711	0.0257081	intergenic	KIF2B(dist=325612),TOM1L1(dist=749867)	-0.197527	0.727
17:52231729	rs113549450	C	G	imputed	5.64499e-06	0.140365	-0.115928	0.025539	intergenic	KIF2B(dist=329156),TOM1L1(dist=746323)	0.283493	6.997
17:52232144	rs7213953	C	T	imputed	2.89701e-06	0.138505	-0.120489	0.0257566	intergenic	KIF2B(dist=329571),TOM1L1(dist=745908)	-0.409289	0.169
17:52232836	rs149440149	TC	-	imputed	2.99724e-06	0.138271	-0.120251	0.0257441	intergenic	KIF2B(dist=330263),TOM1L1(dist=745215)	-0.078314	1.616
17:52235337	rs796499656	AT	-	imputed	2.9569e-06	0.138361	-0.120335	0.0257468	intergenic	KIF2B(dist=332764),TOM1L1(dist=742714)	-0.175351	0.843
17:76803956	rs7211645	C	T	imputed	3.25128e-06	0.324631	-0.0919519	0.0197565	intronic	USP36	-0.113974	1.276
18:3342293	rs77488881	T	C	imputed	9.20225e-06	0.106813	0.135523	0.0305568	intergenic	MYL12B(dist=64011),LINC01895(dist=5408)	-0.167606	0.888
18:7012462	rs61162473	C	T	imputed	1.09822e-06	0.0194924	0.333274	0.0683895	intronic	LAMA1	-0.452456	0.124
18:7013446	rs143310084	T	-	imputed	8.31133e-08	0.0241333	0.343598	0.0641012	intronic	LAMA1	0.142722	4.963
18:7014775	rs115934294	T	A	imputed	2.47951e-06	0.0223695	0.298813	0.0634449	intronic	LAMA1	0.159352	5.223
18:7015381	rs113355376	G	C	imputed	2.21981e-07	0.0506867	0.221186	0.0427007	intronic	LAMA1	-0.170843	0.869
18:7016665	rs77574121	A	G	genotyped	7.19939e-06	0.023855	-0.273023	0.0608379	exonic	LAMA1	0.447494	8.879
18:7031314	rs657986	C	T	genotyped	4.73215e-07	0.0771429	-0.177026	0.035146	intronic	LAMA1	0.99659	13.26
18:7033436	rs9960452	T	C	imputed	5.66674e-06	0.100001	0.147248	0.0324445	intronic	LAMA1	-0.272945	0.438
18:7034508	rs566655	G	T	genotyped	5.66805e-06	0.1	-0.147246	0.0324444	exonic	LAMA1	2.27393	21.8
18:7034932	rs541928	G	A	genotyped	5.66805e-06	0.1	-0.147246	0.0324444	intronic	LAMA1	0.373894	8.102
18:7742657	rs114797257	A	G	imputed	1.12684e-06	0.0866524	-0.163481	0.0335822	intronic	PTPRM	0.018041	2.904
18:7742946	rs111966781	T	C	imputed	1.13319e-06	0.0866724	-0.163442	0.0335819	intronic	PTPRM	-0.194478	0.742
18:7743939	rs138057394	T	TCAAA	imputed	1.12241e-06	0.0866629	-0.163478	0.0335761	intronic	PTPRM	2.0054	19.26
18:7744033	rs112288193	C	T	imputed	1.12205e-06	0.0866667	-0.163471	0.0335744	intronic	PTPRM	1.05533	13.63
18:7744178	rs112467142	G	A	genotyped	1.12205e-06	0.0866667	0.163471	0.0335744	intronic	PTPRM	0.005368	2.705
18:7744742	rs114275575	A	G	imputed	1.12173e-06	0.0866657	-0.163475	0.0335747	intronic	PTPRM	-0.175622	0.841
18:7745135	rs112030865	C	T	imputed	1.12062e-06	0.0866638	-0.163484	0.0335754	intronic	PTPRM	-0.141977	1.055
18:7747015	rs77478004	T	G	imputed	3.03838e-07	0.0818952	-0.175271	0.0342255	intronic	PTPRM	-0.000449	2.616
18:7747586	rs113209376	T	G	imputed	1.11246e-06	0.0866695	-0.163556	0.0335801	intronic	PTPRM	-0.026725	2.237
18:7750528	rs113527106	A	G	imputed	1.0699e-06	0.0865448	-0.164104	0.0336395	intronic	PTPRM	0.044654	3.339
18:7750622	rs115165942	C	A	imputed	2.84368e-07	0.0816829	-0.176222	0.0343277	intronic	PTPRM	-0.0121	2.444
18:7750957	rs111305142	C	A	imputed	2.81466e-07	0.0816286	-0.176404	0.0343502	intronic	PTPRM	-0.607435	0.039
18:7751183	rs111971395	C	G	imputed	2.70462e-07	0.081381	-0.177445	0.0345027	intronic	PTPRM	-0.046437	1.98
18:7751261	rs112659751	C	T	imputed	2.69939e-07	0.0813467	-0.177586	0.0345276	intronic	PTPRM	-0.319583	0.318
18:7751599	rs113598587	G	A	imputed	2.68592e-07	0.0812819	-0.177883	0.034579	intronic	PTPRM	0.01625	2.875
18:7751688	rs113078927	C	T	imputed	2.68808e-07	0.0812648	-0.177936	0.0345904	intronic	PTPRM	0.01291	2.822
18:7752483	rs111985334	G	A	imputed	2.68592e-07	0.0808533	-0.17927	0.0348486	intronic	PTPRM	-0.099145	1.409
18:7752604	rs138983713	T	A	imputed	2.6967e-07	0.0807771	-0.179408	0.0348806	intronic	PTPRM	-0.348136	0.261
18:7753582	rs111564906	A	G	imputed	1.08575e-06	0.0848419	-0.16802	0.0344627	intronic	PTPRM	0.036468	3.203
18:7754654	rs113776891	T	C	imputed	3.7768e-08	0.0756276	-0.197539	0.0359098	intronic	PTPRM	-0.120138	1.224
18:46293207	rs922805	A	G	genotyped	8.26258e-06	0.177143	-0.109172	0.0244875	intronic	CTIF	-0.336189	0.284
19:36078862	rs191037200	C	A	imputed	4.56613e-06	0.0134514	0.385607	0.0841241	intergenic	ATP4A(dist=24302),LINC01766(dist=9935)	-0.012268	2.441
19:36400597	rs148442561	T	C	imputed	2.53986e-06	0.0276552	0.27916	0.0593339	intergenic	TYROBP(dist=1386),LRFN3(dist=27425)	-0.312682	0.334
19:36439215	rs114439364	A	G	genotyped	2.62114e-06	0.0257634	-0.282608	0.0601488	ncRNA_intronic	LOC105372383	-0.199895	0.715
19:36452731	rs146832063	G	A	imputed	4.41467e-06	0.0222257	0.31079	0.0676979	ncRNA_intronic	LOC105372383	-0.139036	1.077
19:39492784	rs569125119	A	T	imputed	1.58822e-06	0.0247676	0.292856	0.0610141	intergenic	FBXO17(dist=26331),FBXO27(dist=21879)	0.118466	4.572
19:39504152	rs185280881	C	G	imputed	1.58057e-06	0.024779	0.292938	0.0610189	intergenic	FBXO17(dist=37699),FBXO27(dist=10511)	-0.068285	1.724
19:39522360	rs551940087	G	T	imputed	5.84116e-06	0.0238352	0.282609	0.0623578	intronic	FBXO27	0.316267	7.423
19:39527230	rs567168803	AAAAAAA	-	imputed	1.73036e-07	0.0474971	-0.240333	0.0459862	intergenic	FBXO27(dist=3994),ACP7(dist=47709)	0.419807	8.597
19:40602997	rs139912096	C	T	imputed	5.35127e-06	0.101841	0.141127	0.0310134	intergenic	ZNF780A(dist=6152),MAP3K10(dist=94654)	-0.102824	1.375
19:40609104	rs16974071	C	T	genotyped	5.42388e-06	0.102294	-0.140983	0.031001	intergenic	ZNF780A(dist=12259),MAP3K10(dist=88547)	1.1762	14.31
19:40623096	rs58622948	A	C	imputed	5.86955e-06	0.102478	0.140521	0.031013	intergenic	ZNF780A(dist=26251),MAP3K10(dist=74555)	0.029868	3.095
19:40654984	rs76126168	C	T	imputed	4.60264e-06	0.109242	0.141629	0.0309089	intergenic	ZNF780A(dist=58139),MAP3K10(dist=42667)	-0.382382	0.205
20:4397324	rs169866	G	C	imputed	7.79062e-06	0.227117	-0.1019	0.0227921	intergenic	ADRA1D(dist=167665),PRNP(dist=269416)	-0.115235	1.265
20:40745108	rs1569551	A	G	genotyped	1.77751e-07	0.127619	-0.146882	0.0281318	intronic	PTPRT	0.25965	6.682
20:40751623	rs77575883	T	C	imputed	5.12529e-07	0.109469	0.15352	0.0305722	intronic	PTPRT	0.212832	6.029
20:40753291	rs7266279	C	T	imputed	5.39872e-07	0.108105	0.153422	0.0306135	intronic	PTPRT	-0.08571	1.539
20:40753731	rs11908404	A	C	imputed	5.23284e-07	0.108044	0.153075	0.0305077	intronic	PTPRT	0.05858	3.572
20:40754417	rs4286333	C	T	genotyped	5.32672e-07	0.107619	-0.152805	0.0304748	intronic	PTPRT	-0.448433	0.128
20:40757522	rs111968843	A	C	genotyped	4.02898e-07	0.107824	-0.154403	0.0304687	intronic	PTPRT	-0.127764	1.162
20:40761902	rs77302239	A	T	imputed	5.44436e-07	0.108571	0.152137	0.0303669	intronic	PTPRT	0.137978	4.887
20:40762287	rs11908245	G	T	imputed	5.68714e-07	0.108274	0.152287	0.0304479	intronic	PTPRT	-0.196326	0.733
20:40762868	rs6124419	G	A	imputed	1.21278e-06	0.116548	0.143234	0.0295113	intronic	PTPRT	0.338211	7.691
22:22478482	rs5756941	G	C	imputed	9.94245e-06	0.486947	0.0825349	0.0186797	intergenic	PRAMENP(dist=80150),VPREB1(dist=120710)	-0.004443	2.556
22:22478559	rs5756942	G	A	imputed	9.92592e-06	0.487007	0.0825341	0.018678	intergenic	PRAMENP(dist=80227),VPREB1(dist=120633)	-0.177823	0.829
22:35039035	rs16994484	A	G	genotyped	3.49845e-06	0.0409524	-0.225376	0.0485813	intergenic	LARGE1(dist=722619),ISX-AS1(dist=113621)	-0.185526	0.787
22:35044395	rs141896715	G	C	imputed	3.50476e-06	0.0409505	0.22537	0.0485839	intergenic	LARGE1(dist=727979),ISX-AS1(dist=108261)	-0.349152	0.259
22:35048291	rs16994510	G	A	imputed	3.50591e-06	0.0409495	0.225372	0.0485851	intergenic	LARGE1(dist=731875),ISX-AS1(dist=104365)	-0.290122	0.39
