## Supplemental Table 6 for "First genome-wide association study of non-severe malaria in two birth cohorts in Benin"

### Sheet: TableS5_ALLINF_RE_seuil_f
Location	Rsid	A1	A2	Type	P-value	Maf	Estimate	Sd	Function	Gene/ neighboring genes	CADD RawScore	PHRED
1:8361367	rs560428634	G	A	imputed	9.37601e-06	0.887241	0.189347	0.0427316	intergenic	LINC01714(dist=86099),SLC45A1(dist=16778)	-0.446447	0.13
1:8366993	rs7549383	T	G	imputed	8.92704e-06	0.88636	0.1923	0.0432947	intergenic	LINC01714(dist=91725),SLC45A1(dist=11152)	-0.036661	2.105
1:20338267	rs1605321	A	G	imputed	5.46789e-08	0.62009	0.153607	0.0282605	intergenic	PLA2G2A(dist=31335),PLA2G5(dist=58434)	-0.133562	1.117
1:41831911	rs546297301	G	T	imputed	5.5257e-06	0.986717	0.547574	0.120511	intronic	FOXO6	2.05839	19.81
1:59149398	rs192264909	A	G	imputed	1.85518e-06	0.986717	0.603535	0.126565	intronic	MYSM1	-0.094421	1.453
2:88305698	rs113246739	C	G	imputed	7.27023e-06	0.876586	0.205604	0.0458362	intergenic	RGPD1(dist=20389),KRCC1(dist=21024)	-0.275733	0.43
2:127331639	rs5834142	C	-	imputed	8.13195e-06	0.364065	0.131507	0.0294749	intergenic	LINC01941(dist=456077),GYPC(dist=81872)	-0.224044	0.609
2:127364323	rs6431156	T	C	imputed	9.87727e-06	0.403047	0.129529	0.0293063	intergenic	LINC01941(dist=488761),GYPC(dist=49188)	0.496593	9.352
2:161097464	rs75191918	A	T	imputed	9.95414e-06	0.940937	0.262218	0.05935	intergenic	ITGB6(dist=40640),LINC02478(dist=16766)	0.103232	4.321
2:161122575	rs115833116	T	C	genotyped	9.9108e-06	0.0590476	-0.262247	0.0593439	ncRNA_intronic	LINC02478	-0.034417	2.134
2:188435603	rs78568875	G	A	imputed	1.26117e-06	0.8431	-0.187758	0.0387468	intergenic	TFPI(dist=16371),LINC01090(dist=464720)	-0.213553	0.653
2:188435851	rs7583251	G	A	imputed	1.2499e-06	0.843087	-0.187796	0.0387404	intergenic	TFPI(dist=16619),LINC01090(dist=464472)	-0.25339	0.5
2:188436754	rs4427985	G	C	imputed	2.5251e-06	0.844884	-0.183017	0.0388894	intergenic	TFPI(dist=17522),LINC01090(dist=463569)	-0.173247	0.855
2:188436981	rs4496296	G	C	imputed	2.51751e-06	0.84488	-0.183028	0.0388866	intergenic	TFPI(dist=17749),LINC01090(dist=463342)	-0.250005	0.512
2:188437946	rs144708816	A	G	imputed	9.69964e-06	0.939504	-0.257986	0.0583181	intergenic	TFPI(dist=18714),LINC01090(dist=462377)	0.144265	4.987
2:188440212	rs115976332	A	C	imputed	9.62522e-06	0.939483	-0.257977	0.0582944	intergenic	TFPI(dist=20980),LINC01090(dist=460111)	-0.539892	0.065
2:188440264	rs138384811	A	-	imputed	2.49318e-06	0.844867	-0.183004	0.0388653	intergenic	TFPI(dist=21032),LINC01090(dist=460059)	-0.177198	0.832
2:188441752	rs145028237	T	-	imputed	2.42385e-06	0.844931	-0.183254	0.0388708	intergenic	TFPI(dist=22520),LINC01090(dist=458571)	-0.02187	2.305
2:188444769	rs74631577	G	A	imputed	9.50027e-06	0.939476	-0.258019	0.0582665	intergenic	TFPI(dist=25537),LINC01090(dist=455554)	-0.15333	0.977
2:188444857	NA	A	AACATATGT	imputed	2.22569e-06	0.845183	-0.184035	0.0388935	intergenic	TFPI(dist=25625),LINC01090(dist=455466)	-0.162296	0.92
2:188445461	rs11889976	C	T	imputed	2.62545e-06	0.850069	-0.184765	0.0393272	intergenic	TFPI(dist=26229),LINC01090(dist=454862)	-0.182665	0.803
2:188449781	rs114634957	A	C	imputed	7.9051e-06	0.939224	-0.259522	0.0580879	intergenic	TFPI(dist=30549),LINC01090(dist=450542)	0.056462	3.536
2:188451383	rs6746921	C	T	genotyped	2.68736e-06	0.155238	0.182674	0.0389217	intergenic	TFPI(dist=32151),LINC01090(dist=448940)	-0.043134	2.022
2:188452354	rs79508481	C	T	imputed	2.69491e-06	0.844778	-0.182669	0.0389254	intergenic	TFPI(dist=33122),LINC01090(dist=447969)	-0.347607	0.262
2:188452453	rs79501448	A	C	imputed	2.69458e-06	0.84478	-0.182672	0.0389258	intergenic	TFPI(dist=33221),LINC01090(dist=447870)	-0.123996	1.192
2:188471774	rs78652129	G	A	imputed	2.52131e-06	0.930087	-0.258226	0.054867	intergenic	TFPI(dist=52542),LINC01090(dist=428549)	-0.149905	1
2:188473204	rs114488557	A	G	imputed	2.70351e-06	0.930318	-0.258228	0.0550341	intergenic	TFPI(dist=53972),LINC01090(dist=427119)	0.08309	3.985
2:212320906	rs113261196	A	G	genotyped	7.50199e-06	0.0152381	-0.532448	0.118879	intronic	ERBB4	-0.233364	0.572
2:229975512	rs2536216	G	A	genotyped	6.73586e-06	0.201905	-0.152882	0.0339597	intronic	PID1	-0.196395	0.732
2:231542849	rs113198180	AACAAA	-	imputed	2.64209e-06	0.910915	0.227708	0.048481	intergenic	SP100(dist=132532),LINC01907(dist=12782)	-0.054068	1.888
3:22102166	rs187532681	G	A	imputed	3.73866e-06	0.987895	0.630078	0.136221	intergenic	ZNF385D-AS2(dist=80846),UBE2E2-AS1(dist=1134395)	-0.224586	0.607
3:33023416	rs4583583	T	C	imputed	3.31911e-06	0.0291686	-0.394078	0.0847477	intergenic	CCR4(dist=27013),GLB1(dist=14684)	0.113307	4.487
3:38165972	rs115169266	C	T	imputed	9.9154e-07	0.980188	0.498647	0.101904	intronic	ACAA1	-0.06459	1.765
3:38170575	rs78595956	A	G	genotyped	1.01247e-06	0.0200765	-0.49327	0.10089	intronic	ACAA1	0.172573	5.428
3:70653558	rs200288168	T	A	imputed	9.11852e-06	0.874951	0.21425	0.0482863	intergenic	SAMMSON(dist=589107),FOXP1(dist=350307)	-0.02149	2.31
3:72238373	rs13073324	T	A	imputed	8.74254e-06	0.385372	0.129214	0.0290621	intergenic	LINC00870(dist=14883),RYBP(dist=185371)	-0.58059	0.048
3:113556868	rs146306557	G	A	imputed	4.18331e-06	0.986158	0.578569	0.12572	upstream	GRAMD1C(dist=813)	-0.393947	0.189
3:126218211	rs9871671	G	A	imputed	9.78754e-06	0.887543	0.204198	0.0461796	exonic	UROC1	3.18938	24.1
3:141708732	rs55920121	A	T	imputed	4.95805e-06	0.933582	0.253773	0.0555721	intronic	TFDP2	-0.475372	0.105
3:153395642	rs60666207	T	G	imputed	5.96965e-06	0.45791	0.132702	0.0293104	ncRNA_intronic	LINC02006	0.030557	3.106
3:153396947	rs57814346	A	G	imputed	6.66166e-06	0.45837	0.132567	0.0294317	ncRNA_intronic	LINC02006	-0.034847	2.129
4:89886724	rs34500736	A	-	imputed	1.50687e-06	0.585749	0.137592	0.0286035	intronic	FAM13A	-0.378571	0.211
4:93205302	rs78638788	A	G	imputed	4.2662e-06	0.909447	0.222772	0.0484501	intergenic	LNCPRESS2(dist=6849),GRID2(dist=20248)	-0.131673	1.132
4:102353456	rs72920716	C	T	imputed	8.44335e-06	0.968818	0.368392	0.0827174	intergenic	FLJ20021(dist=83416),BANK1(dist=358308)	-0.126099	1.175
4:165391570	rs544246413	C	A	imputed	8.87937e-06	0.986275	0.542191	0.122038	intergenic	MARCH1(dist=87163),LINC01207(dist=283713)	-0.185721	0.786
4:167281650	rs67139059	T	C	imputed	1.68455e-06	0.840644	0.181797	0.0379692	intergenic	TLL1(dist=256041),SPOCK3(dist=372886)	-0.059657	1.822
4:167283646	rs57758686	C	A	imputed	6.94686e-06	0.802688	0.157585	0.0350554	intergenic	TLL1(dist=258037),SPOCK3(dist=370890)	-0.164396	0.907
4:167284116	rs7653953	T	C	genotyped	7.60775e-06	0.197143	-0.156828	0.0350381	intergenic	TLL1(dist=258507),SPOCK3(dist=370420)	-0.085741	1.539
4:167286733	rs67894694	C	T	imputed	7.48072e-06	0.803213	0.157238	0.0351013	intergenic	TLL1(dist=261124),SPOCK3(dist=367803)	0.458211	8.985
4:167288054	rs6837733	C	T	imputed	8.43887e-06	0.869345	0.181802	0.0408201	intergenic	TLL1(dist=262445),SPOCK3(dist=366482)	-0.095892	1.439
4:167297396	rs7663254	C	T	imputed	8.3086e-06	0.786117	0.150223	0.0337044	intergenic	TLL1(dist=271787),SPOCK3(dist=357140)	-0.245291	0.528
4:167302398	rs6817978	A	C	imputed	7.93615e-06	0.807008	0.158178	0.035411	intergenic	TLL1(dist=276789),SPOCK3(dist=352138)	-0.083196	1.565
4:175136438	rs79550652	C	A	imputed	8.89829e-06	0.76499	0.146515	0.0329814	ncRNA_intronic	LINC02268	-0.328249	0.3
4:190801630	rs56383947	T	G	imputed	8.52252e-06	0.776686	0.167112	0.0375397	intergenic	LOC105379514(dist=200103),LINC01596(dist=1040)	0.093681	4.162
5:16182941	rs35063780	G	A	imputed	1.94182e-06	0.986541	0.622515	0.130797	intergenic	MARCH11(dist=3044),LINC02150(dist=190529)	0.001742	2.649
5:56940140	rs78001993	G	T	genotyped	3.34462e-06	0.0305927	-0.374669	0.0806012	intergenic	LINCR-0003(dist=26886),LOC101928505(dist=6347)	-0.297432	0.371
5:56940140	rs78001993	T	G	imputed	9.96085e-06	0.969308	0.376815	0.0852904	intergenic	LINCR-0003(dist=26886),LOC101928505(dist=6347)	-0.297432	0.371
5:56954020	rs73760208	A	G	imputed	2.08087e-06	0.969632	0.396293	0.0835109	ncRNA_intronic	LOC101928505	-0.082242	1.575
6:111079932	rs115968517	T	C	imputed	1.91105e-06	0.913484	0.241826	0.050776	intronic	CDK19	-0.068139	1.726
6:111179447	rs7743529	C	T	imputed	1.14483e-06	0.919901	0.259884	0.0534195	intronic	AMD1	1.02897	13.47
6:122845480	rs111735649	T	C	imputed	7.61115e-06	0.883841	0.19541	0.0436589	intronic	PKIB	0.131914	4.79
6:122880746	rs150958036	G	A	imputed	4.32152e-06	0.882532	0.201078	0.0437574	intronic	PKIB	0.510832	9.483
6:122916291	rs112760150	C	T	imputed	5.19988e-06	0.904219	0.214763	0.0471327	intronic	PKIB	0.052115	3.464
6:122925847	rs75825518	A	G	imputed	4.72441e-06	0.903385	0.214516	0.0468716	intronic	PKIB	0.607474	10.34
6:122979932	rs77163523	A	G	genotyped	8.69114e-07	0.102515	-0.222653	0.0452622	intronic	PKIB	-0.06993	1.706
6:122980638	rs115822683	T	C	imputed	1.0325e-06	0.897967	0.22029	0.0450921	intronic	PKIB	0.202333	5.876
6:123012184	rs79751816	A	C	imputed	6.71474e-07	0.903946	0.232073	0.0467	intronic	PKIB	0.167671	5.352
6:123065899	rs146900853	G	A	imputed	3.00206e-07	0.892641	0.233516	0.0455792	intergenic	PKIB(dist=18381),FABP7(dist=4447)	-0.521828	0.075
6:123163778	rs35272595	C	T	imputed	4.07645e-06	0.883612	0.217106	0.0471206	intergenic	SMPDL3A(dist=32914),CLVS2(dist=153338)	-0.047698	1.965
6:161851951	rs189683911	T	C	imputed	5.1572e-06	0.919999	0.250659	0.0549897	intronic	PRKN	0.088565	4.076
6:161860254	rs80324971	C	G	imputed	8.79111e-06	0.928907	0.251927	0.0566772	intronic	PRKN	1.27536	14.8
6:162045282	rs16892831	A	C	imputed	6.78245e-06	0.83581	0.172678	0.0383695	intronic	PRKN	0.905308	12.64
7:5534598	rs4320462	C	T	imputed	9.89414e-06	0.720731	0.136271	0.0308342	intronic	FBXL18	-0.029362	2.202
7:21408944	rs75710367	A	C	imputed	3.55628e-06	0.953875	0.32319	0.0697167	intergenic	LINC01162(dist=347173),SP4(dist=58708)	-0.075903	1.641
7:44625919	rs201759322	T	-	imputed	1.74506e-06	0.787347	0.175008	0.0366056	intergenic	TMED4(dist=4025),OGDH(dist=20202)	-0.22671	0.598
7:89027993	rs111453637	A	C	imputed	5.99485e-06	0.988174	0.611987	0.135199	intergenic	ZNF804B(dist=61622),STEAP2-AS1(dist=483674)	0.395375	8.338
7:100415436	rs113324125	G	A	imputed	1.91417e-06	0.966846	0.386966	0.0812565	intronic	EPHB4	0.344321	7.763
7:132185295	rs73158858	C	A	imputed	7.32294e-06	0.958203	0.315349	0.0703263	intronic	PLXNA4	-0.112746	1.286
7:132187574	rs73158860	C	T	imputed	7.03408e-06	0.95802	0.312597	0.0695796	intronic	PLXNA4	-0.406162	0.173
7:132189162	rs73158861	C	G	imputed	8.5853e-06	0.954767	0.300585	0.0675465	intronic	PLXNA4	0.061335	3.618
7:132200445	rs73158870	C	T	genotyped	9.23501e-07	0.0442308	-0.333577	0.0679761	intronic	PLXNA4	-0.281237	0.414
8:3436053	rs76934190	C	T	genotyped	2.77426e-06	0.191429	-0.166123	0.0354445	intronic	CSMD1	-0.335157	0.286
9:5362983	rs73639290	C	T	imputed	5.98713e-06	0.921797	0.226382	0.0500089	intronic	PLGRKT	-0.076004	1.64
9:5364230	rs73639291	G	C	imputed	5.02598e-06	0.946676	0.275235	0.0603097	intronic	PLGRKT	-0.427058	0.149
9:5491418	esv3619381	C	<INS:ME:LINE1>	imputed	4.1242e-06	0.98421	0.536488	0.116501	intergenic	CD274(dist=20851),PDCD1LG2(dist=19127)	NA	NA
9:18602403	rs1539000	C	T	genotyped	6.27996e-06	0.119048	-0.199556	0.0441814	intronic	ADAMTSL1	0.971401	13.09
9:20151084	rs1333779	C	T	genotyped	5.253e-06	0.0609524	0.263787	0.0579188	intergenic	SLC24A2(dist=364067),MLLT3(dist=190579)	-0.03454	2.133
9:20189090	rs1073406	T	C	genotyped	4.47752e-06	0.171429	0.171861	0.0374597	intergenic	SLC24A2(dist=402073),MLLT3(dist=152573)	0.589916	10.19
10:121173378	rs73435086	G	A	imputed	4.86294e-06	0.956207	0.315512	0.0690304	intronic	GRK5	0.178502	5.518
11:38301205	rs546476472	-	A	imputed	2.26819e-06	0.853193	0.181509	0.0383908	intergenic	LOC105376633(dist=324992),LOC103312105(dist=338609)	-0.343877	0.269
11:76418359	rs11236883	A	G	genotyped	2.33048e-06	0.152381	-0.185099	0.0391958	ncRNA_intronic	GUCY2EP	-0.113642	1.278
11:76419224	rs10899259	A	G	imputed	5.04646e-06	0.848586	0.179904	0.0394281	ncRNA_intronic	GUCY2EP	-0.066941	1.739
11:76570145	rs147781105	G	A	imputed	2.18824e-07	0.98658	0.63118	0.121789	intergenic	TSKU(dist=60947),ACER3(dist=1772)	-0.317203	0.324
11:76571867	rs149075135	G	A	imputed	2.17515e-07	0.986573	0.631272	0.12178	upstream	ACER3(dist=50)	0.122758	4.642
11:76580966	rs115154957	C	T	imputed	1.27503e-07	0.98557	0.639473	0.121057	intronic	ACER3	-0.049952	1.937
11:76583239	rs11600598	G	C	imputed	3.15516e-06	0.987627	0.609703	0.130825	intronic	ACER3	0.507008	9.448
11:76590803	rs78704785	C	T	imputed	2.30424e-06	0.986961	0.603961	0.12783	intronic	ACER3	-0.035189	2.124
11:76601503	rs77147099	T	C	imputed	6.85401e-08	0.984156	0.612762	0.113581	intronic	ACER3	0.244229	6.473
11:76609732	rs200626724	AGGTC	-	imputed	2.68332e-06	0.985754	0.559746	0.119255	intronic	ACER3	-0.058253	1.838
11:76610484	rs114184701	G	T	imputed	8.12172e-08	0.983836	0.597043	0.111297	intronic	ACER3	0.152494	5.116
11:76613959	rs79255259	A	G	imputed	8.20909e-08	0.983822	0.596462	0.111229	intronic	ACER3	-0.242392	0.539
11:76622410	rs11608202	G	A	imputed	2.73215e-06	0.985745	0.557649	0.118902	intronic	ACER3	-0.00873	2.493
11:76626225	rs545152253	GTATAATT	-	imputed	3.89538e-07	0.982733	0.570257	0.112388	intronic	ACER3	-0.045801	1.988
11:76626234	rs544233327	AAAA	-	imputed	3.89538e-07	0.982733	0.570257	0.112388	intronic	ACER3	-0.101796	1.384
11:76626237	rs200200667	A	T	imputed	7.14679e-08	0.984202	0.611143	0.113438	intronic	ACER3	0.093419	4.158
11:76628742	rs115732110	A	G	imputed	8.4664e-08	0.98382	0.593687	0.110827	intronic	ACER3	-0.050463	1.931
11:76654016	rs75814589	T	C	imputed	8.58035e-08	0.98381	0.592978	0.110744	intronic	ACER3	0.086441	4.041
11:76670500	rs117713275	C	T	imputed	2.59525e-06	0.985967	0.5668	0.120583	intronic	ACER3	-0.32193	0.313
11:76678570	rs138506098	G	A	imputed	4.66826e-06	0.98806	0.603565	0.131807	intronic	ACER3	-0.235247	0.565
11:76682601	rs76049594	C	A	imputed	2.80407e-06	0.985712	0.555187	0.118511	intronic	ACER3	-0.108653	1.322
11:76685830	rs199649864	G	-	imputed	2.80385e-06	0.985714	0.555188	0.118511	intronic	ACER3	0.61505	10.4
11:76686712	rs78800641	C	A	genotyped	2.80385e-06	0.0142857	-0.555188	0.118511	intronic	ACER3	-0.112175	1.291
11:76692990	rs11603154	G	C	imputed	2.80385e-06	0.985714	0.555188	0.118511	intronic	ACER3	0.560151	9.923
11:76696366	rs11600914	C	T	imputed	2.84006e-06	0.985697	0.554905	0.118517	intronic	ACER3	-0.060896	1.807
11:76711496	rs116576541	T	G	genotyped	2.80385e-06	0.0142857	-0.555188	0.118511	intronic	ACER3	0.310902	7.355
11:76719039	rs141181984	A	G	imputed	2.80385e-06	0.985714	0.555188	0.118511	intronic	ACER3	1.1288	14.05
11:76731079	rs115655584	C	G	imputed	2.80291e-06	0.985711	0.555162	0.118504	intronic	ACER3	-0.031777	2.169
11:76739604	rs76296907	A	G	genotyped	2.80385e-06	0.0142857	-0.555188	0.118511	intergenic	ACER3(dist=1763),B3GNT6(dist=5781)	-0.136941	1.092
11:119838718	rs10892505	G	A	imputed	8.93704e-06	0.698476	0.143743	0.0323642	intergenic	LOC102724301(dist=228385),TRIM29(dist=143265)	-0.503839	0.085
11:133411892	rs7126348	C	G	imputed	4.70919e-06	0.934743	0.266709	0.0582673	intergenic	OPCML(dist=9385),LOC646522(dist=241674)	1.53872	15.98
11:133411896	rs7126528	G	A	imputed	4.60872e-06	0.93473	0.266937	0.0582595	intergenic	OPCML(dist=9389),LOC646522(dist=241670)	1.6811	16.68
11:133432324	rs7929384	G	T	imputed	6.14454e-07	0.95091	0.329048	0.0659862	intergenic	OPCML(dist=29817),LOC646522(dist=221242)	-0.030657	2.184
12:130766040	rs407948	T	C	genotyped	4.54572e-06	0.412835	0.136856	0.0298503	intergenic	FZD10(dist=115755),PIWIL1(dist=56393)	0.158169	5.205
12:132860900	rs28495025	A	G	imputed	8.37912e-07	0.927199	0.299731	0.0608428	intronic	GALNT9	-0.24548	0.528
13:99125956	rs9517319	T	G	imputed	8.86651e-06	0.460516	-0.12484	0.0280973	intronic	STK24	-0.040709	2.053
14:20450986	rs147582769	C	T	imputed	4.16768e-06	0.989546	0.679819	0.147696	intergenic	OR4K15(dist=6262),OR4Q2(dist=19235)	-0.491001	0.094
14:21264657	rs142669985	C	G	imputed	5.73435e-06	0.982022	0.486235	0.107196	intergenic	RNASE6(dist=14031),RNASE1(dist=4858)	-0.009554	2.481
14:21265139	rs143573967	G	C	imputed	6.43009e-06	0.982181	0.485815	0.107678	intergenic	RNASE6(dist=14513),RNASE1(dist=4376)	-0.454981	0.122
14:49501732	rs139439233	T	G	imputed	5.93713e-06	0.961479	0.330881	0.0730646	intergenic	LINC00648(dist=1237515),RPS29(dist=535970)	-0.149974	1
14:49503422	rs190424764	C	A	imputed	6.26536e-06	0.961239	0.329021	0.0728368	intergenic	LINC00648(dist=1239205),RPS29(dist=534280)	1.30957	14.96
14:62467909	rs79667142	C	G	imputed	5.36656e-06	0.958068	0.310494	0.0682416	intronic	SYT16	-0.336998	0.282
14:62489336	rs375961263	ACAC	-	imputed	4.03781e-06	0.971046	0.395515	0.0858056	intronic	SYT16	-0.125216	1.182
14:90999928	rs74619168	A	C	genotyped	2.11139e-06	0.11619	-0.20922	0.0441164	intergenic	LOC105370619(dist=16375),TTC7B(dist=7004)	-0.117893	1.242
14:99644612	rs142229171	T	G	imputed	8.27149e-06	0.979936	0.464609	0.104218	intronic	BCL11B	0.208949	5.973
15:96504888	rs113744070	A	G	imputed	6.43909e-06	0.902143	0.228676	0.0506881	intergenic	LINC00924(dist=453812),NR2F2-AS1(dist=165701)	-0.061422	1.801
15:96506560	rs73465256	G	A	imputed	3.41441e-06	0.94395	0.296684	0.0638832	intergenic	LINC00924(dist=455484),NR2F2-AS1(dist=164029)	0.13892	4.902
15:96511859	rs112221167	T	G	imputed	4.07608e-06	0.943789	0.297319	0.0645299	intergenic	LINC00924(dist=460783),NR2F2-AS1(dist=158730)	-0.143572	1.044
15:96511864	NA	G	GT	imputed	2.73099e-06	0.944402	0.304428	0.064909	intergenic	LINC00924(dist=460788),NR2F2-AS1(dist=158725)	-0.166653	0.893
16:26346916	rs139663610	A	G	imputed	6.92996e-07	0.975458	0.438747	0.088398	intergenic	HS3ST4(dist=197907),C16orf82(dist=731303)	-0.104792	1.357
16:83994001	rs73246926	A	G	imputed	1.39246e-06	0.762193	0.160247	0.0332044	intronic	OSGIN1	0.052727	3.474
17:52167954	rs183896685	T	C	imputed	8.87519e-06	0.794062	-0.150422	0.0338566	intergenic	KIF2B(dist=265381),TOM1L1(dist=810098)	-0.085776	1.539
17:77102901	rs185015569	G	A	imputed	2.04543e-06	0.988691	0.623726	0.131342	intronic	RBFOX3	0.503675	9.417
17:77103759	rs115692515	C	T	imputed	1.5496e-06	0.988761	0.62302	0.129668	intronic	RBFOX3	-0.168664	0.881
17:77104840	rs530225931	G	A	imputed	1.19378e-06	0.988917	0.613315	0.126283	intronic	RBFOX3	-0.405229	0.174
17:77105874	rs534136373	CG	-	imputed	1.35071e-06	0.98915	0.616271	0.127536	intronic	RBFOX3	NA	NA
18:36962560	rs16971877	T	C	imputed	6.45182e-06	0.857138	0.185453	0.0411112	ncRNA_intronic	MIR924HG	0.03416	3.165
18:36962764	rs8089655	G	C	imputed	6.44424e-06	0.857139	0.18546	0.0411104	ncRNA_intronic	MIR924HG	0.099884	4.266
18:36963079	rs16971885	A	T	imputed	6.4359e-06	0.857141	0.185467	0.0411095	ncRNA_intronic	MIR924HG	-0.165723	0.899
18:36964800	rs79870676	G	A	imputed	6.41584e-06	0.857142	0.185487	0.0411078	ncRNA_intronic	MIR924HG	2.11041	20.5
18:36966611	rs8092460	T	G	imputed	6.41828e-06	0.857143	0.185483	0.0411077	ncRNA_intronic	MIR924HG	-0.07215	1.682
18:36967817	rs28393516	A	G	imputed	6.41828e-06	0.857143	0.185483	0.0411077	ncRNA_intronic	MIR924HG	0.302408	7.245
18:36968429	rs16971901	G	A	genotyped	6.41828e-06	0.142857	-0.185483	0.0411077	ncRNA_intronic	MIR924HG	-0.451633	0.125
18:36969438	rs9960020	A	C	genotyped	6.1603e-06	0.142176	-0.186267	0.0412022	ncRNA_intronic	MIR924HG	-0.434379	0.141
18:36971200	rs8089708	G	C	imputed	6.41368e-06	0.857124	0.185496	0.0411093	ncRNA_intronic	MIR924HG	-0.156678	0.955
18:36971690	rs8090071	C	T	imputed	6.41227e-06	0.857125	0.185505	0.0411108	ncRNA_intronic	MIR924HG	0.21355	6.04
18:36977186	rs9945687	A	G	genotyped	8.03597e-06	0.142176	-0.183977	0.0412114	ncRNA_intronic	MIR924HG	-0.109678	1.313
18:36977499	rs7228657	C	A	imputed	6.69267e-06	0.856873	0.185852	0.0412707	ncRNA_intronic	MIR924HG	0.00098	2.638
18:74986050	rs78482687	T	G	imputed	4.35959e-06	0.986644	0.568632	0.123792	intergenic	GALR1(dist=3954),LINC01029(dist=697203)	0.299601	7.208
18:74991538	rs144604683	T	C	imputed	4.38202e-06	0.986635	0.568531	0.123799	intergenic	GALR1(dist=9442),LINC01029(dist=691715)	0.211481	6.01
18:74991539	rs148466093	G	A	imputed	4.38202e-06	0.986635	0.568531	0.123799	intergenic	GALR1(dist=9443),LINC01029(dist=691714)	0.144785	4.995
19:36400597	rs148442561	T	C	imputed	4.25971e-06	0.972345	0.411657	0.089524	intergenic	TYROBP(dist=1386),LRFN3(dist=27425)	-0.312682	0.334
19:36439215	rs114439364	A	G	imputed	7.07686e-06	0.0257634	-0.407949	0.0908297	ncRNA_intronic	LOC105372383	-0.199895	0.715
19:36452731	rs146832063	G	A	imputed	5.55001e-06	0.977774	0.463788	0.102092	ncRNA_intronic	LOC105372383	-0.139036	1.077
19:39527230	rs567168803	AAAAAAA	-	imputed	5.75842e-06	0.0474971	-0.316323	0.0697504	intergenic	FBXO27(dist=3994),ACP7(dist=47709)	0.419807	8.597
19:58461987	rs192746047	C	T	imputed	4.39725e-06	0.97245	0.407175	0.088677	intergenic	ZNF256(dist=2910),C19orf18(dist=7818)	-0.066747	1.741
20:40745108	rs1569551	A	G	genotyped	7.82591e-07	0.127619	-0.210023	0.0425178	intronic	PTPRT	0.25965	6.682
20:40751623	rs77575883	T	C	imputed	1.59383e-07	0.890531	0.241058	0.0459914	intronic	PTPRT	0.212832	6.029
20:40753291	rs7266279	C	T	imputed	1.4898e-07	0.891895	0.241905	0.0460438	intronic	PTPRT	-0.08571	1.539
20:40753731	rs11908404	A	C	imputed	1.44277e-07	0.891956	0.24134	0.0458847	intronic	PTPRT	0.05858	3.572
20:40754417	rs4286333	C	T	genotyped	1.41981e-07	0.107619	-0.2412	0.0458323	intronic	PTPRT	-0.448433	0.128
20:40757522	rs111968843	A	C	genotyped	9.70225e-08	0.107824	-0.244296	0.0458151	intronic	PTPRT	-0.127764	1.162
20:40761902	rs77302239	A	T	imputed	1.07142e-07	0.891429	0.24257	0.0456458	intronic	PTPRT	0.137978	4.887
20:40762287	rs11908245	G	T	imputed	1.08721e-07	0.891726	0.243082	0.0457652	intronic	PTPRT	-0.196326	0.733
20:40762868	rs6124419	G	A	imputed	3.19033e-07	0.883452	0.226875	0.0443822	intronic	PTPRT	0.338211	7.691
20:40766433	rs6016692	T	G	genotyped	8.81309e-06	0.168571	-0.171235	0.0385282	intronic	PTPRT	0.219683	6.128
20:40766493	rs6029993	T	C	imputed	8.98486e-06	0.831487	0.171143	0.0385433	intronic	PTPRT	0.116283	4.536
20:40766701	rs6130053	G	C	imputed	9.29386e-06	0.831621	0.170949	0.0385629	intronic	PTPRT	0.041271	3.283
20:40766706	rs6130054	C	T	imputed	9.35971e-06	0.831645	0.170906	0.0385664	intronic	PTPRT	0.024352	3.005
20:40766822	rs6029994	T	C	imputed	9.42692e-06	0.831669	0.170861	0.0385698	intronic	PTPRT	0.009794	2.774
20:40770343	NA	C	CCTG	imputed	1.50003e-06	0.887642	0.21796	0.0453023	intronic	PTPRT	0.605457	10.32
20:40772054	rs113143720	G	A	imputed	1.65461e-06	0.887175	0.217095	0.0453075	intronic	PTPRT	-0.184299	0.794
20:40772081	rs111834813	T	A	imputed	1.66704e-06	0.887141	0.217025	0.045307	intronic	PTPRT	-0.029373	2.202
20:40772262	rs75205006	G	C	imputed	1.70361e-06	0.88703	0.21681	0.0453034	intronic	PTPRT	-0.263127	0.468
20:40773533	rs74394021	G	A	imputed	1.88e-06	0.88665	0.215809	0.0452819	intronic	PTPRT	0.059365	3.585
20:40774357	rs78608350	C	A	imputed	2.09857e-06	0.886004	0.21482	0.0452853	intronic	PTPRT	-0.069801	1.707
20:57589677	rs73301242	G	A	imputed	9.00405e-06	0.980943	0.458334	0.103233	intergenic	CTSZ(dist=7368),TUBB1(dist=4632)	0.876718	12.43
20:57603414	rs139415085	TTC	-	imputed	7.34369e-06	0.973178	0.403681	0.0900376	downstream	ATP5E,SLMO2-ATP5E(dist=317)	0.073519	3.823
20:58143026	rs9753726	A	T	imputed	8.66793e-06	0.985901	0.608552	0.136815	intergenic	EDN3(dist=241979),PHACTR3(dist=9538)	-0.08929	1.504
21:19558150	rs7279833	C	G	imputed	4.70517e-07	0.922561	0.275638	0.0547123	intronic	CHODL	0.143949	4.982
22:20848167	rs144135811	T	A	imputed	6.83337e-06	0.853385	-0.17669	0.0392749	intronic	KLHL22	-0.411882	0.166
22:20852836	rs115998938	A	G	imputed	6.86589e-06	0.85294	-0.176425	0.0392247	intergenic	KLHL22(dist=2666),MED15(dist=8993)	-0.251824	0.505
22:20853157	rs79092664	T	C	imputed	6.91632e-06	0.852925	-0.176357	0.0392231	intergenic	KLHL22(dist=2987),MED15(dist=8672)	0.800419	11.87
22:20854677	rs557138452	TCTCTC	-	imputed	7.39368e-06	0.852725	-0.175652	0.0391903	intergenic	KLHL22(dist=4507),MED15(dist=7147)	-0.079632	1.602
22:20855184	rs139058763	C	A	imputed	7.82769e-06	0.853912	-0.175975	0.0393694	intergenic	KLHL22(dist=5014),MED15(dist=6645)	-0.16677	0.893
22:20871743	rs76713085	C	T	imputed	9.77634e-06	0.855781	-0.176883	0.0400001	intronic	MED15	-0.33021	0.296
22:20880898	rs79962566	A	T	imputed	9.50585e-06	0.855298	-0.176119	0.0397729	intronic	MED15	0.332288	7.62
22:20882609	rs114819925	C	G	imputed	9.51774e-06	0.855246	-0.176016	0.0397519	intronic	MED15	-0.275796	0.43
22:20888775	rs115678536	C	G	imputed	9.66296e-06	0.855257	-0.17588	0.0397508	intronic	MED15	-0.103647	1.367
22:20891140	rs77859693	G	A	imputed	9.74507e-06	0.855258	-0.175833	0.0397565	intronic	MED15	-0.564033	0.055
22:20910040	rs76454669	G	T	imputed	9.63454e-06	0.855318	-0.175959	0.0397628	intronic	MED15	-0.267665	0.454
22:20911756	rs5758468	C	A	genotyped	8.94412e-06	0.145038	0.176472	0.0397347	intronic	MED15	0.329795	7.59
22:20912995	rs16988513	G	A	imputed	9.61826e-06	0.855332	-0.175982	0.0397648	intronic	MED15	-0.032988	2.153
22:20917684	rs77047145	A	G	imputed	9.65132e-06	0.855346	-0.175982	0.0397714	intronic	MED15	0.194666	5.763
22:20922156	rs79106741	T	G	imputed	9.64228e-06	0.855339	-0.175991	0.0397715	intronic	MED15	-0.087182	1.525
22:26303489	rs6004823	T	C	genotyped	2.50335e-06	0.0304762	-0.387641	0.0823391	intronic	MYO18B	0.160334	5.239
22:26305389	rs6004824	G	A	imputed	2.54282e-06	0.969042	0.386528	0.0821584	intronic	MYO18B	-0.188718	0.771
22:26314421	rs6004830	T	C	imputed	2.51215e-06	0.969522	0.387634	0.0823501	intronic	MYO18B	1.41449	15.44
22:26322734	rs6004834	A	C	genotyped	2.50335e-06	0.0304762	-0.387641	0.0823391	intronic	MYO18B	-0.177929	0.828
22:26323177	rs57880708	C	T	imputed	2.58214e-06	0.969596	0.389704	0.0828887	intronic	MYO18B	0.218078	6.105
22:26325100	rs6004837	G	A	imputed	4.51821e-06	0.970156	0.391101	0.0852816	intronic	MYO18B	-0.285609	0.402
22:40364463	rs566547050	ACACACAC	-	imputed	6.73444e-06	0.172823	-0.174218	0.0386988	intronic	GRAP2	-0.066101	1.748
22:49344007	rs28594161	G	A	imputed	7.93384e-06	0.938928	0.262612	0.0587899	intergenic	LINC01310(dist=49809),NONE(dist=NONE)	-0.270839	0.444
