## Supplemental Table 7-8 for "First genome-wide association study of non-severe malaria in two birth cohorts in Benin"

### Sheet: Table S7. RMM genes 
Genes prioritized by FUMA in GWAS association signals for the reccurence of mild malaria attacks
Gene			genomic regions				candidate SNPs		positional mapping			eQTL mapping					chromatin interaction mapping
symbol	ensg	strand	chr	start	end	minGwasP	nSNPs	nGWASSNPs	posMapSNPs	posMapMaxCADD	posMapMaxRDB	eqtlMapSNPs	eqtlMapminP	eqtlMapminQ	eqtlMapts	eqtlDirection	ciMap	ciMapts
PTPRM	ENSG00000173482	1	18	7566780	8406859	3.7768e-08	20	20	20	19.58	2b	0					Yes	Liver:IMR90:Trophoblast-like_Cell
LAMA1	ENSG00000101680	-1	18	6941743	7117813	8.31133e-08	9	9	9	14.64		0					No
PTPRT	ENSG00000196090	-1	20	40701392	41818610	1.21278e-06	20	20	20	14.39		0					Yes	Liver:IMR90:Trophoblast-like_Cell
MYLK4	ENSG00000145949	-1	6	2663863	2751200	3.62146e-07	7	7	3	5.607		1	2.2144e-06	0.00652016	eQTLGen_cis_eQTLs:BIOS_eQTL_geneLevel	+	Yes	IMR90
CTPS1	ENSG00000171793	1	1	41445007	41478235	4.98596e-07	4	3	0	0		1	1.1149e-05	0.031342	eQTLGen_cis_eQTLs	+	No
VENTX	ENSG00000151650	1	10	135050908	135055433	8.30857e-07	3	3	1	0.219		2	3.8692e-11	0	eQTLGen_cis_eQTLs	-	No
CTNNA2	ENSG00000066032	1	2	79412357	80875905	1.58158e-06	4	4	4	19.08	6	0					No
ACER3	ENSG00000078124	1	11	76571911	76737841	1.60423e-06	11	11	11	7.765		7	2.38915e-05	0.0307757	GTEx_v7_Cells_Transformed_fibroblasts	-	Yes	IMR90:Trophoblast-like_Cell
C5orf17	ENSG00000248874	1	5	23951457	24178372	2.15486e-06	14	3	0	0		11	6.4566e-20	0	eQTLGen_cis_eQTLs:BIOS_eQTL_geneLevel	-	No
CDH12	ENSG00000154162	-1	5	21750782	22853731	2.16526e-06	3	3	3	14.03	7	0					No
NMB	ENSG00000197696	-1	15	85198360	85201794	2.40913e-06	7	7	0	0		6	1.2571e-08	6.41601e-05	eQTLGen_cis_eQTLs	-	No
PDE8A	ENSG00000073417	1	15	85523671	85682376	4.18277e-06	7	7	0	0		4	7.5912e-06	0.0216163	eQTLGen_cis_eQTLs	-	No
SGCD	ENSG00000170624	1	5	155297354	156194799	4.46389e-06	29	29	29	14.65	5	0					Yes	IMR90
AAK1	ENSG00000115977	-1	2	69688532	69901481	5.64862e-06	11	11	0	0		11	2.27126e-05	0.00617162	GTEx_v7_Cells_Transformed_fibroblasts	-	No
ANXA4	ENSG00000196975	1	2	69871557	70053596	5.64862e-06	11	11	0	0		11	5.8989e-09	4.5205e-05	eQTLGen_cis_eQTLs	-	No
GFPT1	ENSG00000198380	-1	2	69546905	69614382	5.64862e-06	11	11	0	0		11	3.27170000000001e-310	0	eQTLGen_cis_eQTLs:BIOS_eQTL_geneLevel:GTEx_v7_Whole_Blood:GTEx_v7_Cells_Transformed_fibroblasts	+	No
NFU1	ENSG00000169599	-1	2	69622882	69664760	5.64862e-06	11	11	0	0		11	1.0233e-39	0	eQTLGen_cis_eQTLs:BIOS_eQTL_geneLevel	+	No
SNRNP27	ENSG00000124380	1	2	70120692	70132707	5.64862e-06	11	11	0	0		11	3.7727e-14	0	eQTLGen_cis_eQTLs	+	No
AC097381.1	ENSG00000228919	1	4	7940728	7942022	5.94693e-06	8	8	0	0		7	6.21877e-28	0	BIOS_eQTL_geneLevel	+	Yes	IMR90
AFAP1	ENSG00000196526	-1	4	7760441	7941653	5.94693e-06	8	8	8	6.375	1f	7	3.27167000000001e-310	0	eQTLGen_cis_eQTLs:BIOS_eQTL_geneLevel:GTEx_v7_Whole_Blood:GTEx_v7_Cells_Transformed_fibroblasts:GTEx_v7_Skin_Not_Sun_Exposed_Suprapubic:GTEx_v7_Skin_Sun_Exposed_Lower_leg	+	Yes	IMR90

### Sheet: Table S8. RMI genes
Genes prioritized by FUMA in GWAS association signals for the reccurence of malaria infections
Gene			genomic region				candidate SNPs		positional mapping			eQTL mapping					chromatin interaction mapping
symbol	ensg	strand	chr	start	end	minGwasP	nSNPs	nGWASSNPs	posMapSNPs	posMapMaxCADD	posMapMaxRDB	eqtlMapSNPs	eqtlMapminP	eqtlMapminQ	eqtlMapts	eqtlDirection	ciMap	ciMapts
ACER3	ENSG00000078124	1	11	76571911	76737841	6.85401e-08	29	28	27	13.95	2b	21	2.38915e-05	0.0307757	GTEx_v7_Cells_Transformed_fibroblasts	-	Yes	IMR90:Trophoblast-like_Cell
PTPRT	ENSG00000196090	-1	20	40701392	41818610	9.70225e-08	20	20	20	14.39		0					Yes	Liver:IMR90:Trophoblast-like_Cell
TFPI	ENSG00000003436	-1	2	188328957	188430487	1.2499e-06	17	17	7	5.375	2b	0					No	NA
MYO18B	ENSG00000133454	1	22	26138111	26427007	2.50335e-06	6	6	6	15.03	7	0					No	NA
SMPDL3A	ENSG00000172594	1	6	123110315	123130865	4.07645e-06	10	10	0	0		1	5.0251e-18	0	eQTLGen_cis_eQTLs:BIOS_eQTL_geneLevel	+	Yes	Liver:IMR90:Trophoblast-like_Cell
OPCML	ENSG00000183715	-1	11	132284871	133402414	4.60872e-06	3	3	2	17.04	5	0					No	NA
PARK2	ENSG00000185345	-1	6	161768452	163148803	5.1572e-06	3	3	3	8.455	2a	0					Yes	IMR90:Trophoblast-like_Cell
MED15	ENSG00000099917	1	22	20850200	20941919	6.83337e-06	14	14	14	11.66	1a	1	8.521e-40	0	eQTLGen_cis_eQTLs:BIOS_eQTL_geneLevel	-	Yes	Liver:Spleen:GM12878:IMR90:Trophoblast-like_Cell
